# High lineage survivorship across the end-Devonian Mass Extinction suggested by a remarkable new Late Devonian actinopterygian

**DOI:** 10.1101/2021.09.02.458676

**Authors:** Sam Giles, Kara Feilich, Rachel Warnock, Stephanie E. Pierce, Matt Friedman

## Abstract

A mass extinction at the end of the Devonian is thought to have had a major influence on the evolution of actinopterygians (ray-finned fishes), which comprise half of living vertebrates. This extinction appears to have acted as a bottleneck, paring the early diversity of the group to a handful of survivors. Coupled with increases in taxonomic and morphological diversity in the Carboniferous, this contributes to a model of explosive post-extinction radiation. However, most actinopterygians from within a ~20-million-year (Myr) window surrounding the extinction remain poorly known, contributing to uncertainty about these patterns. An exceptionally preserved fossil of a diminutive fish from 7 Myr before the extinction reveals unexpected anatomical features that suggest a very different story. This new fossil nests within a clade of post-Devonian species and, in an expanded phylogenetic analysis, draws multiple lineages of Carboniferous actinopterygians into the Devonian. This suggests cryptic but extensive lineage diversification in the latest Devonian, followed by more conspicuous feeding and locomotor structure diversification in the Carboniferous. Our revised model matches more complex patterns of divergence, survival, and diversification around the Devonian-Carboniferous boundary in other vertebrate clades. It also fundamentally recalibrates the onset of diversification early in the history of this major radiation.
