## Supplementary data files for "High lineage survivorship across the end-Devonian Mass Extinction suggested by a remarkable new Late Devonian actinopterygian": Chadakoin_TNT_script.txt

taxname =
taxname +40
mxram 4096
log Chadakoin_xmult_tnt.txt
proc Giles_et_al_Chadakoin_TNT.nex.tnt
force=&0
constrain=
outgroup Dicksonosteus_arcticus
hold 200000
xmult=level10
bbreak=fillonly
nelsen*
export -chadakoin_trees.nex
