## Supplementary data files for "High lineage survivorship across the end-Devonian Mass Extinction suggested by a remarkable new Late Devonian actinopterygian": constraints.txt

constraint node1 partial = Acanthodes_bronni Cladodoides_wildungensis Ozarcus_mapesae Dialipina_salguerioensis Ligulalepis Meemannia_eos Osorioichthys_marginis Melanecta_anneae Australosomus_kochi Birgeria_groenlandica Platysomus_superbus Acipenser_brevirostrum Chondrosteus_acipenseroides Tanaocrossus_kalliokoskii Evenkia_eunoptera Beishanichthys_brevicaudalis Fukangichthys_longidorsalis Scanilep…
constraint node2 partial = Acanthodes_bronni Cladodoides_wildungensis Ozarcus_mapesae : Dicksonosteus_arcticus Entelognathus_primordialis Dialipina_salguerioensis Ligulalepis Meemannia_eos Osorioichthys_marginis Melanecta_anneae Australosomus_kochi Birgeria_groenlandica Platysomus_superbus Acipenser_brevirostrum Chondrosteus_acipenseroides Tanaocrossus_kalliokoskii Evenkia_eunoptera Beishanichthy…
constraint node3 partial = Cladodoides_wildungensis Ozarcus_mapesae : Dicksonosteus_arcticus Entelognathus_primordialis Acanthodes_bronni Dialipina_salguerioensis Ligulalepis Meemannia_eos Osorioichthys_marginis Melanecta_anneae Australosomus_kochi Birgeria_groenlandica Platysomus_superbus Acipenser_brevirostrum Chondrosteus_acipenseroides Tanaocrossus_kalliokoskii Evenkia_eunoptera Beishanichthy…
constraint node4 partial = Dialipina_salguerioensis Ligulalepis Meemannia_eos Osorioichthys_marginis Melanecta_anneae Australosomus_kochi Birgeria_groenlandica Platysomus_superbus Acipenser_brevirostrum Chondrosteus_acipenseroides Tanaocrossus_kalliokoskii Evenkia_eunoptera Beishanichthys_brevicaudalis Fukangichthys_longidorsalis Scanilepis_dubia Erpetoichthys_calabaricus Polypterus_bichir Venusi…
constraint node5 partial = Ligulalepis Meemannia_eos Osorioichthys_marginis Melanecta_anneae Australosomus_kochi Birgeria_groenlandica Platysomus_superbus Acipenser_brevirostrum Chondrosteus_acipenseroides Tanaocrossus_kalliokoskii Evenkia_eunoptera Beishanichthys_brevicaudalis Fukangichthys_longidorsalis Scanilepis_dubia Erpetoichthys_calabaricus Polypterus_bichir Venusichthys_comptus Hulettia_a…
constraint node6 partial = Meemannia_eos Osorioichthys_marginis Melanecta_anneae Australosomus_kochi Birgeria_groenlandica Platysomus_superbus Acipenser_brevirostrum Chondrosteus_acipenseroides Tanaocrossus_kalliokoskii Evenkia_eunoptera Beishanichthys_brevicaudalis Fukangichthys_longidorsalis Scanilepis_dubia Erpetoichthys_calabaricus Polypterus_bichir Venusichthys_comptus Hulettia_americana Mac…
constraint node7 partial = Meemannia_eos Osorioichthys_marginis Melanecta_anneae Australosomus_kochi Birgeria_groenlandica Platysomus_superbus Acipenser_brevirostrum Chondrosteus_acipenseroides Tanaocrossus_kalliokoskii Evenkia_eunoptera Beishanichthys_brevicaudalis Fukangichthys_longidorsalis Scanilepis_dubia Erpetoichthys_calabaricus Polypterus_bichir Venusichthys_comptus Hulettia_americana Mac…
constraint node8 partial = Osorioichthys_marginis Melanecta_anneae Australosomus_kochi Birgeria_groenlandica Platysomus_superbus Acipenser_brevirostrum Chondrosteus_acipenseroides Tanaocrossus_kalliokoskii Evenkia_eunoptera Beishanichthys_brevicaudalis Fukangichthys_longidorsalis Scanilepis_dubia Erpetoichthys_calabaricus Polypterus_bichir Venusichthys_comptus Hulettia_americana Macrepistius_aren…
constraint node9 partial = Osorioichthys_marginis Melanecta_anneae Australosomus_kochi Birgeria_groenlandica Platysomus_superbus Acipenser_brevirostrum Chondrosteus_acipenseroides Tanaocrossus_kalliokoskii Evenkia_eunoptera Beishanichthys_brevicaudalis Fukangichthys_longidorsalis Scanilepis_dubia Erpetoichthys_calabaricus Polypterus_bichir Venusichthys_comptus Hulettia_americana Macrepistius_aren…
constraint node10 partial = Melanecta_anneae Australosomus_kochi Birgeria_groenlandica Platysomus_superbus Acipenser_brevirostrum Chondrosteus_acipenseroides Tanaocrossus_kalliokoskii Evenkia_eunoptera Beishanichthys_brevicaudalis Fukangichthys_longidorsalis Scanilepis_dubia Erpetoichthys_calabaricus Polypterus_bichir Venusichthys_comptus Hulettia_americana Macrepistius_arenatus Watsonulus_eugnat…
constraint node11 partial = Melanecta_anneae Australosomus_kochi Birgeria_groenlandica Platysomus_superbus Acipenser_brevirostrum Chondrosteus_acipenseroides Tanaocrossus_kalliokoskii Evenkia_eunoptera Beishanichthys_brevicaudalis Fukangichthys_longidorsalis Scanilepis_dubia Erpetoichthys_calabaricus Polypterus_bichir Venusichthys_comptus Hulettia_americana Macrepistius_arenatus Watsonulus_eugnat…
constraint node12 partial = Melanecta_anneae Australosomus_kochi Birgeria_groenlandica Platysomus_superbus Acipenser_brevirostrum Chondrosteus_acipenseroides Tanaocrossus_kalliokoskii Evenkia_eunoptera Beishanichthys_brevicaudalis Fukangichthys_longidorsalis Scanilepis_dubia Erpetoichthys_calabaricus Polypterus_bichir Venusichthys_comptus Hulettia_americana Macrepistius_arenatus Watsonulus_eugnat…
constraint node13 partial = Australosomus_kochi Birgeria_groenlandica Platysomus_superbus Acipenser_brevirostrum Chondrosteus_acipenseroides Tanaocrossus_kalliokoskii Evenkia_eunoptera Beishanichthys_brevicaudalis Fukangichthys_longidorsalis Scanilepis_dubia Erpetoichthys_calabaricus Polypterus_bichir Venusichthys_comptus Hulettia_americana Macrepistius_arenatus Watsonulus_eugnathoides Amia_calva…
constraint node14 partial = Australosomus_kochi Birgeria_groenlandica Platysomus_superbus Acipenser_brevirostrum Chondrosteus_acipenseroides Tanaocrossus_kalliokoskii Evenkia_eunoptera Beishanichthys_brevicaudalis Fukangichthys_longidorsalis Scanilepis_dubia Erpetoichthys_calabaricus Polypterus_bichir Venusichthys_comptus Hulettia_americana Macrepistius_arenatus Watsonulus_eugnathoides Amia_calva…
constraint node15 partial = Birgeria_groenlandica Platysomus_superbus Acipenser_brevirostrum Chondrosteus_acipenseroides Tanaocrossus_kalliokoskii Evenkia_eunoptera Beishanichthys_brevicaudalis Fukangichthys_longidorsalis Scanilepis_dubia Erpetoichthys_calabaricus Polypterus_bichir Venusichthys_comptus Hulettia_americana Macrepistius_arenatus Watsonulus_eugnathoides Amia_calva Caturus_furcatus Ob…
constraint node16 partial = Platysomus_superbus Acipenser_brevirostrum Chondrosteus_acipenseroides Tanaocrossus_kalliokoskii Evenkia_eunoptera Beishanichthys_brevicaudalis Fukangichthys_longidorsalis Scanilepis_dubia Erpetoichthys_calabaricus Polypterus_bichir Venusichthys_comptus Hulettia_americana Macrepistius_arenatus Watsonulus_eugnathoides Amia_calva Caturus_furcatus Obaichthys_decoratus Atr…
constraint node17 partial = Platysomus_superbus Acipenser_brevirostrum Chondrosteus_acipenseroides Tanaocrossus_kalliokoskii Evenkia_eunoptera Beishanichthys_brevicaudalis Fukangichthys_longidorsalis Scanilepis_dubia Erpetoichthys_calabaricus Polypterus_bichir : Dicksonosteus_arcticus Entelognathus_primordialis Acanthodes_bronni Cladodoides_wildungensis Ozarcus_mapesae Dialipina_salguerioensis Li…
constraint node18 partial = Acipenser_brevirostrum Chondrosteus_acipenseroides Tanaocrossus_kalliokoskii Evenkia_eunoptera Beishanichthys_brevicaudalis Fukangichthys_longidorsalis Scanilepis_dubia Erpetoichthys_calabaricus Polypterus_bichir : Dicksonosteus_arcticus Entelognathus_primordialis Acanthodes_bronni Cladodoides_wildungensis Ozarcus_mapesae Dialipina_salguerioensis Ligulalepis Meemannia_…
constraint node19 partial = Acipenser_brevirostrum Chondrosteus_acipenseroides : Dicksonosteus_arcticus Entelognathus_primordialis Acanthodes_bronni Cladodoides_wildungensis Ozarcus_mapesae Dialipina_salguerioensis Ligulalepis Meemannia_eos Osorioichthys_marginis Melanecta_anneae Australosomus_kochi Birgeria_groenlandica Platysomus_superbus Tanaocrossus_kalliokoskii Evenkia_eunoptera Beishanichth…
constraint node20 partial = Tanaocrossus_kalliokoskii Evenkia_eunoptera Beishanichthys_brevicaudalis Fukangichthys_longidorsalis Scanilepis_dubia Erpetoichthys_calabaricus Polypterus_bichir : Dicksonosteus_arcticus Entelognathus_primordialis Acanthodes_bronni Cladodoides_wildungensis Ozarcus_mapesae Dialipina_salguerioensis Ligulalepis Meemannia_eos Osorioichthys_marginis Melanecta_anneae Austral…
constraint node21 partial = Tanaocrossus_kalliokoskii Evenkia_eunoptera Beishanichthys_brevicaudalis Fukangichthys_longidorsalis Scanilepis_dubia : Dicksonosteus_arcticus Entelognathus_primordialis Acanthodes_bronni Cladodoides_wildungensis Ozarcus_mapesae Dialipina_salguerioensis Ligulalepis Meemannia_eos Osorioichthys_marginis Melanecta_anneae Australosomus_kochi Birgeria_groenlandica Platysomu…
constraint node22 partial = Evenkia_eunoptera Beishanichthys_brevicaudalis Fukangichthys_longidorsalis Scanilepis_dubia : Dicksonosteus_arcticus Entelognathus_primordialis Acanthodes_bronni Cladodoides_wildungensis Ozarcus_mapesae Dialipina_salguerioensis Ligulalepis Meemannia_eos Osorioichthys_marginis Melanecta_anneae Australosomus_kochi Birgeria_groenlandica Platysomus_superbus Acipenser_brevi…
constraint node23 partial = Beishanichthys_brevicaudalis Fukangichthys_longidorsalis Scanilepis_dubia : Dicksonosteus_arcticus Entelognathus_primordialis Acanthodes_bronni Cladodoides_wildungensis Ozarcus_mapesae Dialipina_salguerioensis Ligulalepis Meemannia_eos Osorioichthys_marginis Melanecta_anneae Australosomus_kochi Birgeria_groenlandica Platysomus_superbus Acipenser_brevirostrum Chondroste…
constraint node24 partial = Fukangichthys_longidorsalis Scanilepis_dubia : Dicksonosteus_arcticus Entelognathus_primordialis Acanthodes_bronni Cladodoides_wildungensis Ozarcus_mapesae Dialipina_salguerioensis Ligulalepis Meemannia_eos Osorioichthys_marginis Melanecta_anneae Australosomus_kochi Birgeria_groenlandica Platysomus_superbus Acipenser_brevirostrum Chondrosteus_acipenseroides Tanaocrossu…
constraint node25 partial = Erpetoichthys_calabaricus Polypterus_bichir : Dicksonosteus_arcticus Entelognathus_primordialis Acanthodes_bronni Cladodoides_wildungensis Ozarcus_mapesae Dialipina_salguerioensis Ligulalepis Meemannia_eos Osorioichthys_marginis Melanecta_anneae Australosomus_kochi Birgeria_groenlandica Platysomus_superbus Acipenser_brevirostrum Chondrosteus_acipenseroides Tanaocrossus…
constraint node26 partial = Venusichthys_comptus Hulettia_americana Macrepistius_arenatus Watsonulus_eugnathoides Amia_calva Caturus_furcatus Obaichthys_decoratus Atractosteus_spatula Lepisosteus_osseus Macrosemimimus_lennieri Semionotus_elegans Macrosemius_rostratus Propterus_elongatus Tetragonolepis_semicincta Tetragonolepis_oldhami Aetholepis_mirabilis Heterostrophus_phillipsi Dapedium_stollor…
constraint node27 partial = Venusichthys_comptus Hulettia_americana Macrepistius_arenatus Watsonulus_eugnathoides Amia_calva Caturus_furcatus Obaichthys_decoratus Atractosteus_spatula Lepisosteus_osseus Macrosemimimus_lennieri Semionotus_elegans Macrosemius_rostratus Propterus_elongatus Tetragonolepis_semicincta Tetragonolepis_oldhami Aetholepis_mirabilis Heterostrophus_phillipsi Dapedium_stollor…
constraint node28 partial = Hulettia_americana Macrepistius_arenatus Watsonulus_eugnathoides Amia_calva Caturus_furcatus Obaichthys_decoratus Atractosteus_spatula Lepisosteus_osseus Macrosemimimus_lennieri Semionotus_elegans Macrosemius_rostratus Propterus_elongatus Tetragonolepis_semicincta Tetragonolepis_oldhami Aetholepis_mirabilis Heterostrophus_phillipsi Dapedium_stollorum Dapedium_LIAS Dape…
constraint node29 partial = Hulettia_americana Macrepistius_arenatus Watsonulus_eugnathoides Amia_calva Caturus_furcatus Obaichthys_decoratus Atractosteus_spatula Lepisosteus_osseus Macrosemimimus_lennieri Semionotus_elegans Macrosemius_rostratus Propterus_elongatus Tetragonolepis_semicincta Tetragonolepis_oldhami Aetholepis_mirabilis Heterostrophus_phillipsi Dapedium_stollorum Dapedium_LIAS Dape…
constraint node30 partial = Hulettia_americana Macrepistius_arenatus Watsonulus_eugnathoides Amia_calva Caturus_furcatus Obaichthys_decoratus Atractosteus_spatula Lepisosteus_osseus Macrosemimimus_lennieri Semionotus_elegans Macrosemius_rostratus Propterus_elongatus : Dicksonosteus_arcticus Entelognathus_primordialis Acanthodes_bronni Cladodoides_wildungensis Ozarcus_mapesae Dialipina_salguerioen…
constraint node31 partial = Macrepistius_arenatus Watsonulus_eugnathoides Amia_calva Caturus_furcatus Obaichthys_decoratus Atractosteus_spatula Lepisosteus_osseus Macrosemimimus_lennieri Semionotus_elegans Macrosemius_rostratus Propterus_elongatus : Dicksonosteus_arcticus Entelognathus_primordialis Acanthodes_bronni Cladodoides_wildungensis Ozarcus_mapesae Dialipina_salguerioensis Ligulalepis Mee…
constraint node32 partial = Watsonulus_eugnathoides Amia_calva Caturus_furcatus Obaichthys_decoratus Atractosteus_spatula Lepisosteus_osseus Macrosemimimus_lennieri Semionotus_elegans Macrosemius_rostratus Propterus_elongatus : Dicksonosteus_arcticus Entelognathus_primordialis Acanthodes_bronni Cladodoides_wildungensis Ozarcus_mapesae Dialipina_salguerioensis Ligulalepis Meemannia_eos Osorioichth…
constraint node33 partial = Watsonulus_eugnathoides Amia_calva Caturus_furcatus : Dicksonosteus_arcticus Entelognathus_primordialis Acanthodes_bronni Cladodoides_wildungensis Ozarcus_mapesae Dialipina_salguerioensis Ligulalepis Meemannia_eos Osorioichthys_marginis Melanecta_anneae Australosomus_kochi Birgeria_groenlandica Platysomus_superbus Acipenser_brevirostrum Chondrosteus_acipenseroides Tana…
constraint node34 partial = Amia_calva Caturus_furcatus : Dicksonosteus_arcticus Entelognathus_primordialis Acanthodes_bronni Cladodoides_wildungensis Ozarcus_mapesae Dialipina_salguerioensis Ligulalepis Meemannia_eos Osorioichthys_marginis Melanecta_anneae Australosomus_kochi Birgeria_groenlandica Platysomus_superbus Acipenser_brevirostrum Chondrosteus_acipenseroides Tanaocrossus_kalliokoskii Ev…
constraint node35 partial = Obaichthys_decoratus Atractosteus_spatula Lepisosteus_osseus Macrosemimimus_lennieri Semionotus_elegans Macrosemius_rostratus Propterus_elongatus : Dicksonosteus_arcticus Entelognathus_primordialis Acanthodes_bronni Cladodoides_wildungensis Ozarcus_mapesae Dialipina_salguerioensis Ligulalepis Meemannia_eos Osorioichthys_marginis Melanecta_anneae Australosomus_kochi Bir…
constraint node36 partial = Obaichthys_decoratus Atractosteus_spatula Lepisosteus_osseus : Dicksonosteus_arcticus Entelognathus_primordialis Acanthodes_bronni Cladodoides_wildungensis Ozarcus_mapesae Dialipina_salguerioensis Ligulalepis Meemannia_eos Osorioichthys_marginis Melanecta_anneae Australosomus_kochi Birgeria_groenlandica Platysomus_superbus Acipenser_brevirostrum Chondrosteus_acipensero…
constraint node37 partial = Atractosteus_spatula Lepisosteus_osseus : Dicksonosteus_arcticus Entelognathus_primordialis Acanthodes_bronni Cladodoides_wildungensis Ozarcus_mapesae Dialipina_salguerioensis Ligulalepis Meemannia_eos Osorioichthys_marginis Melanecta_anneae Australosomus_kochi Birgeria_groenlandica Platysomus_superbus Acipenser_brevirostrum Chondrosteus_acipenseroides Tanaocrossus_kal…
constraint node38 partial = Macrosemimimus_lennieri Semionotus_elegans Macrosemius_rostratus Propterus_elongatus : Dicksonosteus_arcticus Entelognathus_primordialis Acanthodes_bronni Cladodoides_wildungensis Ozarcus_mapesae Dialipina_salguerioensis Ligulalepis Meemannia_eos Osorioichthys_marginis Melanecta_anneae Australosomus_kochi Birgeria_groenlandica Platysomus_superbus Acipenser_brevirostrum…
constraint node39 partial = Macrosemimimus_lennieri Semionotus_elegans : Dicksonosteus_arcticus Entelognathus_primordialis Acanthodes_bronni Cladodoides_wildungensis Ozarcus_mapesae Dialipina_salguerioensis Ligulalepis Meemannia_eos Osorioichthys_marginis Melanecta_anneae Australosomus_kochi Birgeria_groenlandica Platysomus_superbus Acipenser_brevirostrum Chondrosteus_acipenseroides Tanaocrossus_…
constraint node40 partial = Macrosemius_rostratus Propterus_elongatus : Dicksonosteus_arcticus Entelognathus_primordialis Acanthodes_bronni Cladodoides_wildungensis Ozarcus_mapesae Dialipina_salguerioensis Ligulalepis Meemannia_eos Osorioichthys_marginis Melanecta_anneae Australosomus_kochi Birgeria_groenlandica Platysomus_superbus Acipenser_brevirostrum Chondrosteus_acipenseroides Tanaocrossus_k…
constraint node41 partial = Tetragonolepis_semicincta Tetragonolepis_oldhami Aetholepis_mirabilis Heterostrophus_phillipsi Dapedium_stollorum Dapedium_LIAS Dapedium_pholidotum Dapedium_caelatum Dapedium_ashley Dapedium_punctatum Paradapedium_egertoni Hemicalypterus_weiri Dapedium_noricum Sargodon_tomicus Dandya_ovalis : Dicksonosteus_arcticus Entelognathus_primordialis Acanthodes_bronni Cladodoid…
constraint node42 partial = Dorsetichthys_bechei Leptolepis_bronni Ichthyokentema_purbeckensis Elops_hawaiensis Hiodon_alosoides : Dicksonosteus_arcticus Entelognathus_primordialis Acanthodes_bronni Cladodoides_wildungensis Ozarcus_mapesae Dialipina_salguerioensis Ligulalepis Meemannia_eos Osorioichthys_marginis Melanecta_anneae Australosomus_kochi Birgeria_groenlandica Platysomus_superbus Acipen…
constraint node43 partial = Dorsetichthys_bechei Leptolepis_bronni : Dicksonosteus_arcticus Entelognathus_primordialis Acanthodes_bronni Cladodoides_wildungensis Ozarcus_mapesae Dialipina_salguerioensis Ligulalepis Meemannia_eos Osorioichthys_marginis Melanecta_anneae Australosomus_kochi Birgeria_groenlandica Platysomus_superbus Acipenser_brevirostrum Chondrosteus_acipenseroides Tanaocrossus_kall…
constraint node44 partial = Ichthyokentema_purbeckensis Elops_hawaiensis Hiodon_alosoides : Dicksonosteus_arcticus Entelognathus_primordialis Acanthodes_bronni Cladodoides_wildungensis Ozarcus_mapesae Dialipina_salguerioensis Ligulalepis Meemannia_eos Osorioichthys_marginis Melanecta_anneae Australosomus_kochi Birgeria_groenlandica Platysomus_superbus Acipenser_brevirostrum Chondrosteus_acipenser…
constraint node45 partial = Elops_hawaiensis Hiodon_alosoides : Dicksonosteus_arcticus Entelognathus_primordialis Acanthodes_bronni Cladodoides_wildungensis Ozarcus_mapesae Dialipina_salguerioensis Ligulalepis Meemannia_eos Osorioichthys_marginis Melanecta_anneae Australosomus_kochi Birgeria_groenlandica Platysomus_superbus Acipenser_brevirostrum Chondrosteus_acipenseroides Tanaocrossus_kalliokos…
constraint node46 partial = Luganoia_lepidosteoides Dipteronotus_ornatus Peltopleurus_lissocephalus : Dicksonosteus_arcticus Entelognathus_primordialis Acanthodes_bronni Cladodoides_wildungensis Ozarcus_mapesae Dialipina_salguerioensis Ligulalepis Meemannia_eos Osorioichthys_marginis Melanecta_anneae Australosomus_kochi Birgeria_groenlandica Platysomus_superbus Acipenser_brevirostrum Chondrosteus…
constraint node47 partial = Dipteronotus_ornatus Peltopleurus_lissocephalus : Dicksonosteus_arcticus Entelognathus_primordialis Acanthodes_bronni Cladodoides_wildungensis Ozarcus_mapesae Dialipina_salguerioensis Ligulalepis Meemannia_eos Osorioichthys_marginis Melanecta_anneae Australosomus_kochi Birgeria_groenlandica Platysomus_superbus Acipenser_brevirostrum Chondrosteus_acipenseroides Tanaocro…
constraint node48 partial = Discoserra_pectinodon Bobosatrania_groenlandica Ebenaqua_ritchei Gibbodon_cenensis Brembodus_ridens Eomesodon_liassicus Mesturus_sp Arduafrons_prominoris Mesturus_verrucosus : Dicksonosteus_arcticus Entelognathus_primordialis Acanthodes_bronni Cladodoides_wildungensis Ozarcus_mapesae Dialipina_salguerioensis Ligulalepis Meemannia_eos Osorioichthys_marginis Melanecta_an…
constraint node49 partial = Discoserra_pectinodon Bobosatrania_groenlandica Ebenaqua_ritchei : Dicksonosteus_arcticus Entelognathus_primordialis Acanthodes_bronni Cladodoides_wildungensis Ozarcus_mapesae Dialipina_salguerioensis Ligulalepis Meemannia_eos Osorioichthys_marginis Melanecta_anneae Australosomus_kochi Birgeria_groenlandica Platysomus_superbus Acipenser_brevirostrum Chondrosteus_acipen…
constraint node50 partial = Bobosatrania_groenlandica Ebenaqua_ritchei : Dicksonosteus_arcticus Entelognathus_primordialis Acanthodes_bronni Cladodoides_wildungensis Ozarcus_mapesae Dialipina_salguerioensis Ligulalepis Meemannia_eos Osorioichthys_marginis Melanecta_anneae Australosomus_kochi Birgeria_groenlandica Platysomus_superbus Acipenser_brevirostrum Chondrosteus_acipenseroides Tanaocrossus_…
constraint node51 partial = Gibbodon_cenensis Brembodus_ridens Eomesodon_liassicus Mesturus_sp Arduafrons_prominoris Mesturus_verrucosus : Dicksonosteus_arcticus Entelognathus_primordialis Acanthodes_bronni Cladodoides_wildungensis Ozarcus_mapesae Dialipina_salguerioensis Ligulalepis Meemannia_eos Osorioichthys_marginis Melanecta_anneae Australosomus_kochi Birgeria_groenlandica Platysomus_superbu…
constraint node52 partial = Gibbodon_cenensis Brembodus_ridens : Dicksonosteus_arcticus Entelognathus_primordialis Acanthodes_bronni Cladodoides_wildungensis Ozarcus_mapesae Dialipina_salguerioensis Ligulalepis Meemannia_eos Osorioichthys_marginis Melanecta_anneae Australosomus_kochi Birgeria_groenlandica Platysomus_superbus Acipenser_brevirostrum Chondrosteus_acipenseroides Tanaocrossus_kallioko…
constraint node53 partial = Eomesodon_liassicus Mesturus_sp Arduafrons_prominoris Mesturus_verrucosus : Dicksonosteus_arcticus Entelognathus_primordialis Acanthodes_bronni Cladodoides_wildungensis Ozarcus_mapesae Dialipina_salguerioensis Ligulalepis Meemannia_eos Osorioichthys_marginis Melanecta_anneae Australosomus_kochi Birgeria_groenlandica Platysomus_superbus Acipenser_brevirostrum Chondroste…
constraint node54 partial = Amphicentrum_granulosum Fouldenia_ischiptera Styracopterus_fulcratus : Dicksonosteus_arcticus Entelognathus_primordialis Acanthodes_bronni Cladodoides_wildungensis Ozarcus_mapesae Dialipina_salguerioensis Ligulalepis Meemannia_eos Osorioichthys_marginis Melanecta_anneae Australosomus_kochi Birgeria_groenlandica Platysomus_superbus Acipenser_brevirostrum Chondrosteus_ac…
constraint node55 partial = Woodichthys_bearsdeni Pteronisculus_stensioi Mesopoma_planti Beagiascus_pulcherrimus Aesopichthys_erinaceus Kalops_monophyrum Cosmoptychius_striatus Lambeia_pectinata Boreosomus_piveteaui Luederia_kempi Kansasiella_eatoni Coccocephalichthys_wildi Lawrenciella_schaefferi Cyranorhis_bergeraci Wendyichthys_dicksoni clackognathus : Dicksonosteus_arcticus Entelognathus_prim…
constraint node56 partial = Pteronisculus_stensioi Mesopoma_planti Beagiascus_pulcherrimus Aesopichthys_erinaceus Kalops_monophyrum Cosmoptychius_striatus Lambeia_pectinata Boreosomus_piveteaui Luederia_kempi Kansasiella_eatoni Coccocephalichthys_wildi Lawrenciella_schaefferi Cyranorhis_bergeraci Wendyichthys_dicksoni clackognathus : Dicksonosteus_arcticus Entelognathus_primordialis Acanthodes_br…
constraint node57 partial = Pteronisculus_stensioi Mesopoma_planti Beagiascus_pulcherrimus Aesopichthys_erinaceus Kalops_monophyrum Cosmoptychius_striatus Lambeia_pectinata Boreosomus_piveteaui Luederia_kempi Kansasiella_eatoni Coccocephalichthys_wildi Lawrenciella_schaefferi : Dicksonosteus_arcticus Entelognathus_primordialis Acanthodes_bronni Cladodoides_wildungensis Ozarcus_mapesae Dialipina_s…
constraint node58 partial = Mesopoma_planti Beagiascus_pulcherrimus Aesopichthys_erinaceus Kalops_monophyrum Cosmoptychius_striatus Lambeia_pectinata Boreosomus_piveteaui Luederia_kempi Kansasiella_eatoni Coccocephalichthys_wildi Lawrenciella_schaefferi : Dicksonosteus_arcticus Entelognathus_primordialis Acanthodes_bronni Cladodoides_wildungensis Ozarcus_mapesae Dialipina_salguerioensis Ligulalep…
constraint node59 partial = Beagiascus_pulcherrimus Aesopichthys_erinaceus Kalops_monophyrum Cosmoptychius_striatus Lambeia_pectinata Boreosomus_piveteaui Luederia_kempi Kansasiella_eatoni Coccocephalichthys_wildi Lawrenciella_schaefferi : Dicksonosteus_arcticus Entelognathus_primordialis Acanthodes_bronni Cladodoides_wildungensis Ozarcus_mapesae Dialipina_salguerioensis Ligulalepis Meemannia_eos…
constraint node60 partial = Beagiascus_pulcherrimus Aesopichthys_erinaceus Kalops_monophyrum Cosmoptychius_striatus Lambeia_pectinata : Dicksonosteus_arcticus Entelognathus_primordialis Acanthodes_bronni Cladodoides_wildungensis Ozarcus_mapesae Dialipina_salguerioensis Ligulalepis Meemannia_eos Osorioichthys_marginis Melanecta_anneae Australosomus_kochi Birgeria_groenlandica Platysomus_superbus A…
constraint node61 partial = Beagiascus_pulcherrimus Aesopichthys_erinaceus Kalops_monophyrum : Dicksonosteus_arcticus Entelognathus_primordialis Acanthodes_bronni Cladodoides_wildungensis Ozarcus_mapesae Dialipina_salguerioensis Ligulalepis Meemannia_eos Osorioichthys_marginis Melanecta_anneae Australosomus_kochi Birgeria_groenlandica Platysomus_superbus Acipenser_brevirostrum Chondrosteus_acipen…
constraint node62 partial = Aesopichthys_erinaceus Kalops_monophyrum : Dicksonosteus_arcticus Entelognathus_primordialis Acanthodes_bronni Cladodoides_wildungensis Ozarcus_mapesae Dialipina_salguerioensis Ligulalepis Meemannia_eos Osorioichthys_marginis Melanecta_anneae Australosomus_kochi Birgeria_groenlandica Platysomus_superbus Acipenser_brevirostrum Chondrosteus_acipenseroides Tanaocrossus_ka…
constraint node63 partial = Cosmoptychius_striatus Lambeia_pectinata : Dicksonosteus_arcticus Entelognathus_primordialis Acanthodes_bronni Cladodoides_wildungensis Ozarcus_mapesae Dialipina_salguerioensis Ligulalepis Meemannia_eos Osorioichthys_marginis Melanecta_anneae Australosomus_kochi Birgeria_groenlandica Platysomus_superbus Acipenser_brevirostrum Chondrosteus_acipenseroides Tanaocrossus_ka…
constraint node64 partial = Boreosomus_piveteaui Luederia_kempi Kansasiella_eatoni Coccocephalichthys_wildi Lawrenciella_schaefferi : Dicksonosteus_arcticus Entelognathus_primordialis Acanthodes_bronni Cladodoides_wildungensis Ozarcus_mapesae Dialipina_salguerioensis Ligulalepis Meemannia_eos Osorioichthys_marginis Melanecta_anneae Australosomus_kochi Birgeria_groenlandica Platysomus_superbus Aci…
constraint node65 partial = Boreosomus_piveteaui Luederia_kempi : Dicksonosteus_arcticus Entelognathus_primordialis Acanthodes_bronni Cladodoides_wildungensis Ozarcus_mapesae Dialipina_salguerioensis Ligulalepis Meemannia_eos Osorioichthys_marginis Melanecta_anneae Australosomus_kochi Birgeria_groenlandica Platysomus_superbus Acipenser_brevirostrum Chondrosteus_acipenseroides Tanaocrossus_kalliok…
constraint node66 partial = Kansasiella_eatoni Coccocephalichthys_wildi Lawrenciella_schaefferi : Dicksonosteus_arcticus Entelognathus_primordialis Acanthodes_bronni Cladodoides_wildungensis Ozarcus_mapesae Dialipina_salguerioensis Ligulalepis Meemannia_eos Osorioichthys_marginis Melanecta_anneae Australosomus_kochi Birgeria_groenlandica Platysomus_superbus Acipenser_brevirostrum Chondrosteus_aci…
constraint node67 partial = Coccocephalichthys_wildi Lawrenciella_schaefferi : Dicksonosteus_arcticus Entelognathus_primordialis Acanthodes_bronni Cladodoides_wildungensis Ozarcus_mapesae Dialipina_salguerioensis Ligulalepis Meemannia_eos Osorioichthys_marginis Melanecta_anneae Australosomus_kochi Birgeria_groenlandica Platysomus_superbus Acipenser_brevirostrum Chondrosteus_acipenseroides Tanaocr…
constraint node68 partial = Cyranorhis_bergeraci Wendyichthys_dicksoni clackognathus : Dicksonosteus_arcticus Entelognathus_primordialis Acanthodes_bronni Cladodoides_wildungensis Ozarcus_mapesae Dialipina_salguerioensis Ligulalepis Meemannia_eos Osorioichthys_marginis Melanecta_anneae Australosomus_kochi Birgeria_groenlandica Platysomus_superbus Acipenser_brevirostrum Chondrosteus_acipenseroides…
constraint node69 partial = Wendyichthys_dicksoni clackognathus : Dicksonosteus_arcticus Entelognathus_primordialis Acanthodes_bronni Cladodoides_wildungensis Ozarcus_mapesae Dialipina_salguerioensis Ligulalepis Meemannia_eos Osorioichthys_marginis Melanecta_anneae Australosomus_kochi Birgeria_groenlandica Platysomus_superbus Acipenser_brevirostrum Chondrosteus_acipenseroides Tanaocrossus_kalliok…
constraint node70 partial = Novagonatodus_kasantsevae Kentuckia_deani Kentuckia_hlavini Stegotrachelus_finlayi Krasnoyarichthys_jesseni Cuneognathus_gardineri Limnomis_delayni : Dicksonosteus_arcticus Entelognathus_primordialis Acanthodes_bronni Cladodoides_wildungensis Ozarcus_mapesae Dialipina_salguerioensis Ligulalepis Meemannia_eos Osorioichthys_marginis Melanecta_anneae Australosomus_kochi B…
constraint node71 partial = Novagonatodus_kasantsevae Kentuckia_deani Kentuckia_hlavini Stegotrachelus_finlayi : Dicksonosteus_arcticus Entelognathus_primordialis Acanthodes_bronni Cladodoides_wildungensis Ozarcus_mapesae Dialipina_salguerioensis Ligulalepis Meemannia_eos Osorioichthys_marginis Melanecta_anneae Australosomus_kochi Birgeria_groenlandica Platysomus_superbus Acipenser_brevirostrum C…
constraint node72 partial = Kentuckia_deani Kentuckia_hlavini Stegotrachelus_finlayi : Dicksonosteus_arcticus Entelognathus_primordialis Acanthodes_bronni Cladodoides_wildungensis Ozarcus_mapesae Dialipina_salguerioensis Ligulalepis Meemannia_eos Osorioichthys_marginis Melanecta_anneae Australosomus_kochi Birgeria_groenlandica Platysomus_superbus Acipenser_brevirostrum Chondrosteus_acipenseroides…
constraint node73 partial = Kentuckia_hlavini Stegotrachelus_finlayi : Dicksonosteus_arcticus Entelognathus_primordialis Acanthodes_bronni Cladodoides_wildungensis Ozarcus_mapesae Dialipina_salguerioensis Ligulalepis Meemannia_eos Osorioichthys_marginis Melanecta_anneae Australosomus_kochi Birgeria_groenlandica Platysomus_superbus Acipenser_brevirostrum Chondrosteus_acipenseroides Tanaocrossus_ka…
constraint node74 partial = Krasnoyarichthys_jesseni Cuneognathus_gardineri Limnomis_delayni : Dicksonosteus_arcticus Entelognathus_primordialis Acanthodes_bronni Cladodoides_wildungensis Ozarcus_mapesae Dialipina_salguerioensis Ligulalepis Meemannia_eos Osorioichthys_marginis Melanecta_anneae Australosomus_kochi Birgeria_groenlandica Platysomus_superbus Acipenser_brevirostrum Chondrosteus_acipen…
constraint node75 partial = Cuneognathus_gardineri Limnomis_delayni : Dicksonosteus_arcticus Entelognathus_primordialis Acanthodes_bronni Cladodoides_wildungensis Ozarcus_mapesae Dialipina_salguerioensis Ligulalepis Meemannia_eos Osorioichthys_marginis Melanecta_anneae Australosomus_kochi Birgeria_groenlandica Platysomus_superbus Acipenser_brevirostrum Chondrosteus_acipenseroides Tanaocrossus_kal…
constraint node76 partial = Donnrosenia_schaefferi Howqualepis_rostridens : Dicksonosteus_arcticus Entelognathus_primordialis Acanthodes_bronni Cladodoides_wildungensis Ozarcus_mapesae Dialipina_salguerioensis Ligulalepis Meemannia_eos Osorioichthys_marginis Melanecta_anneae Australosomus_kochi Birgeria_groenlandica Platysomus_superbus Acipenser_brevirostrum Chondrosteus_acipenseroides Tanaocross…
constraint node77 partial = Mimipiscis_toombsi Gogosardina_coatesi Mimipiscis_bartrami : Dicksonosteus_arcticus Entelognathus_primordialis Acanthodes_bronni Cladodoides_wildungensis Ozarcus_mapesae Dialipina_salguerioensis Ligulalepis Meemannia_eos Osorioichthys_marginis Melanecta_anneae Australosomus_kochi Birgeria_groenlandica Platysomus_superbus Acipenser_brevirostrum Chondrosteus_acipenseroid…
constraint node78 partial = Gogosardina_coatesi Mimipiscis_bartrami : Dicksonosteus_arcticus Entelognathus_primordialis Acanthodes_bronni Cladodoides_wildungensis Ozarcus_mapesae Dialipina_salguerioensis Ligulalepis Meemannia_eos Osorioichthys_marginis Melanecta_anneae Australosomus_kochi Birgeria_groenlandica Platysomus_superbus Acipenser_brevirostrum Chondrosteus_acipenseroides Tanaocrossus_kal…
constraint node79 partial = Tegeolepis_clarki Austelliscus_ferox : Dicksonosteus_arcticus Entelognathus_primordialis Acanthodes_bronni Cladodoides_wildungensis Ozarcus_mapesae Dialipina_salguerioensis Ligulalepis Meemannia_eos Osorioichthys_marginis Melanecta_anneae Australosomus_kochi Birgeria_groenlandica Platysomus_superbus Acipenser_brevirostrum Chondrosteus_acipenseroides Tanaocrossus_kallio…
constraint node80 partial = Onychodus_jandemarrai Styloichthys_changae Diplocercides_kayseri Miguashaia_bureaui Gogonasus_andrewsae Eusthenopteron_foordi Osteolepis_macrolepidotus Glyptolepis_groenlandica Porolepis_sp. Guiyu_oneiros Psarolepis_romeri : Dicksonosteus_arcticus Entelognathus_primordialis Acanthodes_bronni Cladodoides_wildungensis Ozarcus_mapesae Dialipina_salguerioensis Ligulalepis …
constraint node81 partial = Styloichthys_changae Diplocercides_kayseri Miguashaia_bureaui : Dicksonosteus_arcticus Entelognathus_primordialis Acanthodes_bronni Cladodoides_wildungensis Ozarcus_mapesae Dialipina_salguerioensis Ligulalepis Meemannia_eos Osorioichthys_marginis Melanecta_anneae Australosomus_kochi Birgeria_groenlandica Platysomus_superbus Acipenser_brevirostrum Chondrosteus_acipenser…
constraint node82 partial = Diplocercides_kayseri Miguashaia_bureaui : Dicksonosteus_arcticus Entelognathus_primordialis Acanthodes_bronni Cladodoides_wildungensis Ozarcus_mapesae Dialipina_salguerioensis Ligulalepis Meemannia_eos Osorioichthys_marginis Melanecta_anneae Australosomus_kochi Birgeria_groenlandica Platysomus_superbus Acipenser_brevirostrum Chondrosteus_acipenseroides Tanaocrossus_ka…
constraint node83 partial = Gogonasus_andrewsae Eusthenopteron_foordi Osteolepis_macrolepidotus Glyptolepis_groenlandica Porolepis_sp. : Dicksonosteus_arcticus Entelognathus_primordialis Acanthodes_bronni Cladodoides_wildungensis Ozarcus_mapesae Dialipina_salguerioensis Ligulalepis Meemannia_eos Osorioichthys_marginis Melanecta_anneae Australosomus_kochi Birgeria_groenlandica Platysomus_superbus …
constraint node84 partial = Gogonasus_andrewsae Eusthenopteron_foordi Osteolepis_macrolepidotus : Dicksonosteus_arcticus Entelognathus_primordialis Acanthodes_bronni Cladodoides_wildungensis Ozarcus_mapesae Dialipina_salguerioensis Ligulalepis Meemannia_eos Osorioichthys_marginis Melanecta_anneae Australosomus_kochi Birgeria_groenlandica Platysomus_superbus Acipenser_brevirostrum Chondrosteus_aci…
constraint node85 partial = Eusthenopteron_foordi Osteolepis_macrolepidotus : Dicksonosteus_arcticus Entelognathus_primordialis Acanthodes_bronni Cladodoides_wildungensis Ozarcus_mapesae Dialipina_salguerioensis Ligulalepis Meemannia_eos Osorioichthys_marginis Melanecta_anneae Australosomus_kochi Birgeria_groenlandica Platysomus_superbus Acipenser_brevirostrum Chondrosteus_acipenseroides Tanaocro…
constraint node86 partial = Glyptolepis_groenlandica Porolepis_sp. : Dicksonosteus_arcticus Entelognathus_primordialis Acanthodes_bronni Cladodoides_wildungensis Ozarcus_mapesae Dialipina_salguerioensis Ligulalepis Meemannia_eos Osorioichthys_marginis Melanecta_anneae Australosomus_kochi Birgeria_groenlandica Platysomus_superbus Acipenser_brevirostrum Chondrosteus_acipenseroides Tanaocrossus_kall…
constraint node87 partial = Guiyu_oneiros Psarolepis_romeri : Dicksonosteus_arcticus Entelognathus_primordialis Acanthodes_bronni Cladodoides_wildungensis Ozarcus_mapesae Dialipina_salguerioensis Ligulalepis Meemannia_eos Osorioichthys_marginis Melanecta_anneae Australosomus_kochi Birgeria_groenlandica Platysomus_superbus Acipenser_brevirostrum Chondrosteus_acipenseroides Tanaocrossus_kalliokoski…
prset topologypr = constraints(node1,node2,node3,node4,node5,node6,node7,node8,node9,node10,node11,node12,node13,node14,node15,node16,node17,node18,node19,node20,node21,node22,node23,node24,node25,node26,node27,node28,node29,node30,node31,node32,node33,node34,node35,node36,node37,node38,node39,node40,node41,node42,node43,node44,node45,node46,node47,node48,node49,node50,node51,node52,node53,node54…
