## Supplementary data files for "High lineage survivorship across the end-Devonian Mass Extinction suggested by a remarkable new Late Devonian actinopterygian": Giles_et_al_Chadakoin_Bayes.txt

#NEXUS
BEGIN DATA;
DIMENSIONS NTAX=121 NCHAR=292;
FORMAT datatype=standard GAP=- MISSING=?;
MATRIX
	Acanthodes_bronni 0????????????????-?????0?-?????01?-??????-?????-?????????????1??????????????????????-???????0-?-?021?000?-?-????-?--??0??0-????0000?????00000000???1000--0-?0?????????0000--------1???????????01?0-00--000---?0000010??0-??1010??-??-????0000101?1110000002????00?????-?---?-?0--?00-?--------00??--
	Acipenser_brevirostrum 111---------00?0000-1-?010000-0101-1----00110-00??1-001001--000--00-----------010---0-?0-1--0-0-1001011-1110020002---011-0-0-0100000-?20020--0100--0--0--1-10?100?010-000121112001110100001101????0----1-----01000011010-101000000-000000101?1010111012111200011000100001?0---0000000000--0--10000-0
	Aesopichthys_erinaceus 1101-000000111001011100010120?0001-00110-1111100101--1101000-011101000000000010000120???2???120?1???????????010010100010?11???????0??????2?????????1???????00---------?????????????????????????????????011010011011??????????????100?00??????0??01010021012???0100???????10?000???011?0???01010????0
	Amia_calva 1101-10001201000110000001012010101-1----00011100110000110000-10--010000111100100001201?1101012011001?0100001000100210101-11000?000001112021--1100-00--0--1-11-001110011011211100010001110111110010-00--010---?10011100111101011000-0001110010101110100000121111011110010010--000000?0101000101000000
	Amphicentrum_granulosum_ 11000101000?110?1011?0001-020?0001-1----01?1??000-1100000000-00--11100100000?1010---1-??20?-0-0-?1200010????020010100000???0001???0????20?0010??0-00??21011?????0?????1?011100?001??????????????????????????????010????0?????????0-0??0?????????????????????????0????????-0--00-000?0?001?010100???0
	Atractosteus_spatula 11000100-1201010110000001012010111-1----01211100112--3-10111101110100100100001000011001110201200100100110001010100210011-0-000100000-022020011100-00--0--1-11-0110110-1011211100010????????????????101?011000011011110112101011000-0101110010001110100000?11111111010011000100100000-100000001000000
	Australosomus_kochi 111?????-??-??0??0?????01002010001-1----01011000??0-001--0---010111100000001010000120??011--0-0-10200000?000010000100000?100001001001022021--?101101002001001---------0?110101200000111110????1110-????01101001101100110-101001000-00000110?000111010000010010??100100001?0---0-0001-1000001010000-0
	Beagiascus_pulcherrimus 1100000000011100101110001012010001-00110-0210-?0101003111000-?10??111?00000???00001101???????-0?1???????????110000000010110????????????????????????????????????????????????????????????????????????????011?10011?????????????????110?00??????1??21010011?11????100???????1010?0???000?0???010100???0
	Beishanichthys_brevicaudalis 1100?01000?011001011100010120?0??1-1----00111?000-100210020?00101?1100000000?100001201??2???1?0?????????????0100000000000????????????????????????????????????????????????1?????????????????????????????011010?10???????0-????????0-0?0??????????11010000012???1011???????-000?0???01-?0???010100???0
	Birgeria_groenlandica 11001100001011001011000010?2010001-1----01001000102003010200000--011000000000100001101?01???110-1021000000--010000000000110000100?0010?202?--010???1--???1?10-?-0????-0001210120011???????????????0????11???001100000?10-101?0?000-00200100--0013101000001200011000100001?0100010000-0?-0001010000-0
	Bobosatrania_groenlandica 111----1----000010111-0010120?00{0 1}1-1----0?0011000-2100110000-00--0100011000001010---0-??2???0-?-?0???0?0????0-1--11000-?-0-???10???0??????0?????????????????1????????????121??2????????????????????????011???0110?1010?0-1???????0-0001?????????0?01001011210?1100??????1-0--00???1100000?000?10??-0
	Boreosomus_piveteaui 1100101100001100111110?01002010011-1----01100-000-2003100000-11010111100000?010000110?0010300-0-10200001010001000010001011000?1010001?12020010101001{0 1}{0 1}2111000---------000101010100001011111100??110????01101001100111?10-1?1??00?0-?020011???0??1?01000101200?01000000?01-00000-0000-000--010100??-0
	Caturus_furcatus 1100010001?11010110000001012000110-1----00011100112102?01200110--0100001111???0000120??0103012011021001??001000100210?11-1100010??0?????021--1??0-00???????10?000110011??1211100000??????????????11??????????011011100111??1??1??1000??1?0????????0100000121111110?10000000000000?00000100000??00000
	Cheirolepis_canadensis 110?01-000000000000??010{0 1}0010?0001-000-0-10011000-1010010000-010?111110000010100001100??10?00-0?????????????1000000000000???0????????????????????????????????????????????1?00??????????????????????????000-0?011?????????????????0-0?00????0001101011010110???0101???????-0--00???010?0?0?00010????0
	Cheirolepis_schultzei 11000000000?00000000?01010020?00?1-1---0010111?00-1010010000-010?1111?0000010100001?00????????0??????????0??100000000000?1??0????????????????????????????????????????????1????0????????????????????????000-0??11???????????????????0?00??????0??010??0???????????????????-0--?0???????????01010????0
	Cheirolepis_trailli 110000100000000000010010{0 1}001010001-00000-10010000-1010010000-01101111?0000010100001100??10100-0-10100000000010000000000001000?0??00?????010000001001?00--1-00---------0001000000000111?????????????111000101?011000????0-????????10000000001000101011011110???0100??00??1-0--00-0000000?00010100??-0
	Chondrosteus_acipenseroides 111---------1????????-?010120????1-1----0?2?0-?0??1?0??00?????0--00-------??01010---0-?0?1--??0-?0???1??10??02000??-??0???????????????????000????????????????????????????1211?20011????????????????----1-----?10000010?0?????????0-0?0?????????12101?00001????110??0000?1?0??-0???00-?????0??1?000-0
	Cladodoides_wildungensis 0?-?-??-----??-??--????-?-??-?????-?????--?????-?-???-???----?????-???-----????-?1??-00?????0---?0?0-0?-?---??-?---?--?-??-??0000001?0?00010-0000-0100---0-00---------0000--------110100000---0100-????00???????0??????0-????????--?-?---???????????????????????????????------0--0-?----------0-----
	Coccocephalichthys_wildi 11????0?????11?0101010?01002010011-1----00110-00112000?0010?01?0?0111?00?00??100001101??1???110?1010?00000?0?101?00000?????00?10??000?02020000?01001??2101100---------0?01010100000????????????????????01???????0?1????0????????????0????????????????????????????????????00--00-0?????0?00010??0???0
	Cosmoptychius_striatus 110??1000?00?100101110001012??0001-1----?0?1??00101002100000-010?01110000001?10000?10???2???????1020????????10000000001?110???1?????????0?001???1101??11111?0??00????????101?1?0000??????????????1?????011010011?????????????????0-0?000????011110011010012???1100????0??100000-??000?0???01010????0
	Cyranorhis_bergeraci 111---------110010111-001012010001-00100-1111100101002110000-010101110000000?10000120?????????0???20????????000000000000110????????????????????????????????????????????????????????????????????????????011?100110?1??????????????100??0?1????1??11010010112???0100???????1000?0???000?0?00010100???0
	Dapedium_LIAS 11001100001?1100110?000010---0-??-------1-111100102--3-0-1000?0--0100001101??11000120??0?0?0120??1???0??00??010100210101-1100010?0001?120?0011100-00??2001?0----------1111211121000001111?????11011????011??0?110?1????10????????100?01?1???????21010?????????1?11?1?0??0011111111110?0????0010????0
	Dapedium_ashley 11?????????????????????010120?00???1----0-?????????????????????????????????????????????????????????????????????????????????0??10?10010?2020011100-00--2001??0?????????111121?021000???111?????11010????????????????????????????????????????????????????????????????????????????111????0???????00????
	Dapedium_pholidotum 11001100001111001101000010---?-01-------1-21110-102--3-0-200010--0100001?011101000120???0030120????0?0?01001010000220101-11??????????????????1?????????????0----------?????????????????????????????????011??0111011?10?1?1???????10??01?1????1??110100201121??1111???????011111???110?0????0010????0
	Dapedium_stollorum 1101010000111000110100001012010011-1----00211100102--3-001000?10101000011011101000120???0030??0??1?1????????010100210101-11????????????????????????????????0???????????????????????????????????????????011??0111?????????????????1(0 1)??01?1????10111010020112???1111???????011111???110??????0010????0
	Dapedium_punctatum 110?010000??10001100000010---?-??-------1-2111?-102--3-0-1101?0--?100?0110????1000120???0????????1??????????0000012101???????????????????????????????????????????????????1?????????????????????????????011??9111011??????????????100?01??????1??110??020?12???1111???????011111???110??????00100???0
	Dapedium_caelatum 1100010000?11100110000?01012010?11-1----01?????0102--3-??100000--010001110???01000120???0020120??0?1??????0?000000210101-11???????00??????0011??0-?0??2??110----------???1211?2????????????????????????011??011?0??????????????????0?01?1????1???1011020?12???1111???????01?11111?110??0???00100???0
	Dapedium_noricum 110?01000???100011?0?0?0100201???1-1----002111?0??2--3-00100??0--?100?11?00????000120????0??????????????????010100220101-11??????????????????????????????????????????????1????(0 2)????????????????????????011??0?11??????????????????0-?????????1??110100???12???1111???????000111???11000???00010????0
	Hemicalypterus_weiri 11000100001100-0110???001002000011-1----002111001121-3-00100100--?1000111000???000120???1???1????0?1????????00010?210101-11????????????????????????????????????????????????????????????????????????????011??0-11?????????????????(0 1)0??01?1????1??1101002-1121?11111????1??100101???11100???00010????0
	Paradapedium_egertoni 110?010000??100011000000100201???1-1----002111?0??2--3-???00??0--?1?0?01???0?10000120????0???2???0010?10?0??00010021010????????????????????????????????????????????????????????????????????????????????011??0111011??????????????0-0?01??????1??110100211121?11111??????????????????1???0?00010????0
	Sargodon_tomicus 1?0?0100001?1?0?110001?010120????1-1----0001?1?0??2--3-0??001?0--?1?0?11??????1?00120???1????????1????????1101010022?10???????????????????????????????????????????????????????????????????????????????????????1??????????????????(0 1)0??21??????1??110100211121111111???0????00101???1110?1??00010?00?0
	Dandya_ovalis 110??1?00???100?11?0?0?010120101?1-1----(0 1)02111?0??2?-3-???00??0--?100?11?0?????000120????????????0??????????00010122010???????????????????0?1????????????????????????????1?1???????????????????????????011??0?11?????????????????0-0?2??????????11?100???12???1111????????001?1???11?001??00010?00?0
	Heterostrophus_phillipsi 110?010000?1110011?1?00010010????101----0???????102--3-01100??0--?100001100??10000120???1???????????????????000100211101-11??????????????????????????????????????????????1?????????????????????????????011010?11?????????????????100?01?1????1??11?100?011????1111??????0??1101???1100????000100???0
	Tetragonolepis_oldhami 110??1000???1?00?0?????010?20????1-1----0001???0?????3-???????0--?1?0?01???0?10000120???????????????????????010010210101-11????????????????????????????????????????????????????????????????????????????011????11???????????????????0??1?1????1??1101002?1121?11111??????0???1?1???111?01??00010????0
	Aetholepis_mirabilis ???????????????????????????????????????????????????????????????????????????????????????????????????????????????????????????????????????????????????????????????????????????????????????????????????????011000?11?????????????????????????????1??31010???????????????????????1?1???1100?????0010????0
	Dialipina_salguerioensis 100???1000??01?0?0?????01012100001-1----00?????????103?00????????110??00??????00?01000??0??????????????????????????0???000-????????????????????????????????????????????????????????????????????????1???011010?10???????????????????0?0????????????0110?0001???0??1???????????00???000?????0??10????-
	Dicksonosteus_arcticus 100??1-000000100???????00-00000?0??1?????0010-1???10000??0??-?0???0--------?????????0????????????000-00???--0????0?????????000000001?????0???0000-00??0--0?00?????????000100000000?101???00??????0????????????????????????????????????????????????????????????????????????0--?0--0????0-??0????0???-
	Diplocercides_kayseri 110?01-000??00?10??000111000010001-1----0?010-0???100?0???00?10--00?-------00010???00?1010?113010021?000?0?0000?010000-000-0?000?010???0100000010-10??0--1-00---------000100000000?111?0???????????????01---0???1??????10???????????0????????????10??0??????????1????????????00-0000???000000?00???-
	Dipteronotus_ornatus 110??10000??110010010??010120?000??1----?0??????1?0-00???1--1?????10000000000100001201???1????0??0?1?????????100001000?1?????????????????????1??????????????????0????????11101200??????????????????????01?0?0?11???????????????????0?2????????????01002?112????110?100???00---0-0?0100?0??01010000??
	Discoserra_pectinodon 11000010000101001011100010120?0000-1----002110000-2003-01100000--010000?0000010000120???20??0-0-10?1???0?0??0-1--120000010-????0??00??02?2?--11?0-0????????0----------1??121?0?0???????????????????????0110?011101?00010-????????110??1?1???00???10100201120001111?10???1-01101???01100?0010010000-0
	Donnrosenia_schaefferi 110?001?00001100101110000-01010001-00100-10111?00-???0?10000-0?0?1111?000001110000110???1???0-0-????????????1001000?0000010?0??????????????????????????????????????????????????????????????????????????011010011???????0-??????????0?00??????1??11011010111????1?????????-?--00???000?0???01010????0
	Dorsetichthys_bechei_ 110?0100100?1100101000001012110?11-1----00011000102101110100000--?1010011020010000120???1????210?0?1?0???11?0100002101??-11???1??1000002020011101001??0????101000000111111210001111?10?11?????11111????0110?0?1?011????1??????1??0-0?0??????10??21010000012???1110111100000000000000-100--0001000000
	Ebenaqua_ritchei 111----1----110010101-0010120?0001-1----001011000-2?00000000-00--0100011?000??010---0-??20?00-0?10??????????0000011000-0-0??????????????????1????????????????????????????1?1???????????????????????????011??001????01????????????11??21?????????21010021111??11101???????-0--01???01000???000?0????0
	Elops_hawaiensis 1101-10010211100100000001012100111-1----00011100102100000100010--1101001102001000010010021--1200?02100101111000010210101-1100010??00???2000--1100-00--0--1-11?01001011111120010101???????????????0-00--000--0011011111?10?11000?10-0001010011101010100000121111110010000000---000000-100--0101?00000
	Entelognathus_primordialis 100??1-100010100??0????0100?00?-0????????0010-????10000??0??-10???1001100000?001001?0?-?01?-0-0-?000-0???---0????0?-0??00????0?0??0?????0????0?00-?0??0??0-00---------000?----?--?0????????????????????0?????0??0??????0-??0-????0-??0000????????11??????????????1????????0---?-??????---??????????-
	Erpetoichthys_calabaricus 1101-11000001000000010001002011101--------2111000-1003000000-010101101000000010000120?002030100-1001101000100-1--00000-000-000010000-000011--0001-00--2001110???0?0000000121010001010101011000011?010??01101001000100010-101110010-000001????0?1?100-????1-?111?11????1?0-0000000?0000000001000???00
	Eusthenopteron_foordi 110001-000000000000001110-01010100100000-0010-000-1000001100110--0100000000000000011000000200-0-1020000-10000100010000-0010110000010???0100100011001--0--1-00---------000100000000111110000---1100-00--010--001011010110-100010100-1010001---0000101010000200000110100000-0--00-0000-00100010?00000-
	Evenkia_eunoptera 110?0010000000?00?01?0001012001111--------?1??000?2002?002000011?0110000000????0???20???1?????0?????????????1100100000000??????????????????????????????????????????????????????????????????????????????011??0110?????????????????100?????????0??0101000?112???100????????-010?0???01-?0????1010?????
	Fouldenia_ischiptera 11000101000?11001010?00010110????1-1----0?0111?00-1000?00000-?101?111?000000?10100121???20??0-0??1?0????????010010000000110??????????????????????????????????????????????1????????0????????????????????0110100110????????????????0-0?00?0??1000101010021111???0100???????-0--00???010?????01010????0
	Fukangichthys_longidorsalis 11000?1000??11001?111?0010120?0101-1----011011?0????0310020?0?1010111000000???00001201001???100?100110100010010000000000010???01???0????????1????????????????????????????1?100000?0????????????????????011??0011001000?0-??11?1????000??????????11010000012????011????????00000?0?01-?0100010100???0
	Glyptolepis_groenlandica 110?-1-0000???-0?00?0111110001110010---0-0010-010-1100000000-10--01000?0??0?0000?10?0?1???2?0-0-0020000-100001010100000001010100?010???010?1?001???????????00---------00010000000001111000?---?????????01--00?101???0?10-10011?100-10?00?0???010?00??000?0????0001??????1-0--00-0000-00???000100??--
	Gogonasus_andrewsae 1100-1-0000?00-0000001110-00010100100000-0010-0?0-1000001?00?10--01000000000000011020?0000200-0?1020?00-00000100010000?00?011000?010???01001000?1001--0--1-00---------000100010000?11110000---1?00-110-010-00?1?110?01???1100??1?0-???0001---000?1???1????????0??1???????-0--00-00000??100000?00???-
	Gogosardina_coatesi 1100001000000100101111000-010100?1-0010?-1?????00-??000?0?0??0100?11110000001100001101?020?00-0-1010?00000?00101000000000?0?0?????????????000?????????1001??0????????????100??0000?????????????????????0110100110100??10-1?10?????-000001????1??11010021012????10??000??0-0--00-0?0?000?00010100???0
	Guiyu_oneiros 1?01-00000010000000000110-00000000001000-0010-110-1000000100100--01111000000?000110100?0?0000-0-1????0????000001000000000100010???1???????0?00??????????????0???-????-???100000000?????????????????1?1101111001????????0-????????100??0???????????110011101??????????????-0--00-??0?0?0?00000100???-
	Hiodon_alosoides 1100010010011100110000001012010011-1----1-0110000-2000000000-00---10010110001100001200?021--12001001?0101110000000210001-0-000??000011?2010-01100-00--0----11-010010111?11210110010???????????1110-00--010--0010111110110111001010-00010100111011101100001111110100111000-0---000001-100--011?000000
	Howqualepis_rostridens 1101-01000001100101111000-12010001-00100-10111?00-1100010000-01001111?000000010011110??110?00-0-101000000000000100000000010?0????????????1000???10????0--1-?0???-????????1011000000????????????????????0110100110?0????0-????????10000000??1000111011011111???0100?000???-0--00-??000?0?00010110???0
	Hulettia_americana 11000100001111101000000010?2010001-1----00011100102-03100200000--01000011000?100?0120???10??1200?02100100?1?000100210101-0-???????0?????020?11???-01??0--1-1000?000000?0?1111011100????????????????1??-0110?001101111001010???1?00-0?0101????????101001011211110101000000100001-00000100??0001000000
	Ichthyokentema_purbeckensis 1101-10010011100110100001002010001-1----00011000102101101200010--01000011010010000120??0204-1210102100001?11000100210101-1100010??0010?20?0011100-00--0--1?11101?00011111121001100?????????????????100-011010?110??101?10????????0-0001011???101?101001011?1??1110?11??00100001000000100??0101000000
	Kalops_monophyrum 1100010000?11100101110001-12110001-1----00010-00102003000200001010111000000?010000110???20?0??0?????????????000010000010110?????????????????1??????????????0?---------?????1???????????????????????????0110100110?0??????????????100?00?1????0??01010021112???0100???????101000???000?0???01010????0
	Kansasiella_eatoni_ 11?????????????????????000020100?1-1----0??????0????????0?????????????????????????????????????0???1????????0??????000??????0??1011001112?200101010011011111100-?00000?00010101000000100111110?11110?????????????0???11?????????????0???????????????????????????????????????????-00?????????????????0
	Kentuckia_deani 110?00100000010010111000{0 1}002010001-?--?-?10111000-??000?000?-?10??111?00?000?1000011???02?????0-?010?00000??10000000000011?00?100100?111020010101101001101000---------000101?0000?0010011?100?111101????????0???011????0-?????????????????????????0??????????????????????-?--00-00????0?000101?0???0
	Lawrenciella_schaefferi ???????????????????????0??????????-????????????0???????????????????????????????????????????????????????????0???????????????0??1011001002020010101001111101100---------000101?100000010011?110011110?????????????0??????????????????????????????????????????????????????????????-00??????????????????
	Lepisosteus_osseus 11000100-1201010010100001002010111-1----00211100112-03100111101100100000100011000011001110301200100100110001010100210011-0-????0??????22020011101-00--0--1-11-0110110-001120110001001111011111011101110011010011011110112101011000-0101110010001110100000101111111010011000000100000-100000111000000
	Leptolepis_bronni 1100010010111100100??0001012110011-1----00010-000-2-01110100000--?1000111020010000120???2???121??0210010?11?010000210101-11???10??0010?2??0011??0-00--2111?10??00000111??12101?1111??????????????11??????????01001111111?101???110-0?0111???1?011101000001211011100111000-0000100000-?0?--0101000000
	Ligulalepis 11??????????????1?1???00??00000?01?00000-0?????0???????00????????0?????????????????????????????????????????-??????????????????00?0010??0?000?0?01?01???????00---------0000--------1101??????????????????????????0??????????????????????????????????????????????????????????????--??????????????-???-
	Luederia_kempi ??0?????0?????????????????????????????????????????????????????????????0????????????1???????????????????????0???????????????0??10?100???20200101010010?211?100---?-----0??111???000??1???????????????????????????0??????????????????????????????????????????????????????????????-00??????????????????
	Luganoia_lepidosteoides 11001100001011-01000??0011--11-000?1----1-1111-00-0-0200120?0?101010010?00000100001201?02?????0??0?1?01???11010000200001????????????????????????????????????????0????????1??0??????????????????????????011010?1?01101????????????0-0?21??001?101110100000121??1111???????-00001???00-?010001010????0
	Macrepistius_arenatus 110??10001??10????0?0?0010120????1-00000-10111?0112-03?012001?0--?100?01?0????0000120???1???1?0???????????0?00010021010???????10??0010120?0011?00-00???????10100100001111121?121001????????????????10??01???0?11????????????-????0-0??1???????????????????????1110???????000101100???1????010100???0
	Macrosemimimus_lennieri 110001000???1110110?000010120?0???-1----00010-?0112-?1-012111?0--0100?01100???0000120???10????0010?10000????00010021010????????0??00???202001???0-00??0--1?11-0101110-11?12110?0?10??????????????10????011??0011???????10????????0-0?01?1????1???1010000012??????????????000101?????-?????01010????0
	Macrosemius_rostratus 11000100012110?01?00?0001012100?11-1----00011010112--0-00001-?0--01010011000?10000120??01040120?1001?00000010001002-1101-0-???????0????2??0011??0-00???????11-010011?-1?01211??00????????????????1?????011??0?1101111?1??1????1?00-01?101000??011?0100?101211111110?00?0000--0100010?1111001010-???0
	Meemannia_eos 11??????????0??????????0{0 1}002000??1-1----01?0???????????00????????0????????????000011???0?0?00-0-1?????????????????????????????0???0??????1???000???1?0?????0?---------000????????????????00---0?0101111????????????????0-????????????????????????????????????????????????????0????????0???0????????0
	Melanecta_anneae 1101-01000?01100101110001002?10001-1----0??????00-1?0?0?0000-0?0?1111?00000??100001?0?????????0?????????????0100000000??????0????????????????????????????????????????????1?????????????????????????????00???0?11?????????????????0-0?00??????1??11011011112???1100???????-0??00???000?0???010101???0
	Mesopoma_planti 110?001?00??1100101110?01012010??1-1----001?1??00-?0?1?{0 1}0000-?1?10111??0000??100001?0?????????0?????????????010000000010????0??0??????1?????????????????????0?????????????????????????011110001?1?0????011010011???011?????????????0?00?????????11010011111????000???????-00000???000??????1010????0
	Miguashaia_bureaui 110001-0000010-1010000011000010000001000-?010-001?1?0000110-010--00?-------0001000120?0020?113-100???????0?00000010000-000-??????????????????????????????????????????????1?0?0????0????????????????10??01---0010???????10????????0-0010?1????0??0101?000001???0001????0?1?0--00????0-00???000?0???--
	Mimipiscis_bartrami 1100001000000100101110000-01010011-00001-10111000-1000010000-01001111100000011000011010020?00-0-?0100000000001010000000001000?10?00?00?0010000001001??2001000---------00010010000-0?11???????????1?????0110100110??00110-111010001000000??1?0101110100211120?0?1000000?01-0--00-000000000001010000-0
	Mimipiscis_toombsi 1100001000001100101111000-02010011-00001-10111000-1000010000-01001111100000011000011010020100-0-10100000000001010000000001000?10?0000000010000001001002001{0 1}00---------00010010000-011100100---10010101001101001101000110-11101000100000001110101?10100211110?011000000?01-0--00-000000000001010000-0
	Moythomasia_durgaringa 1101-01000?01100101110000-12010011-00010-110??100-1110011000-01001111100000001000011010010100-0-10100000000001010000001001000?10?0001101010000001001001001000---------0001011000000??1???????????1?1?1001101101101000110-1110100010000000111?1?1110100211110??11?00100?01-0--00-000000000001010000-0
	Moythomasia_lineata 1100001100011100101110000-02010??1-00000-1101?100-1000110000-010?1111?000001010000110???1???0-0?1???????????0001000?0010010????????????????????????????????????????????????????????????????????????1010011010?11?????????????????100?00??11??101010?0021012???11?0???????-0--?0???000?0???01010????0
	Moythomasia_nitida 1100011000011100101110000-02010001-00000-11111100-1102010000-01001111?000001010000110???1?????0?????????????110000000010110????????????????????????????????????????????????????????????????????????1?10011011?11?????????????????100?00?????01??11010021111???1100??????0-000?0???000?0???01010????0
	Obaichthys_decoratus 110?01000?2010?0??0???0010020?0??1-1----001110?0??2--3-0?1111?0--?100001100???00???2010110??120010?100?1?001000100210101-0-???????0???????001???0-00??0--1-1?-?11?110-???120110??1?????????????????????01101001101?110?12??1??1??0-010011?0?000111010000011?????1?01?0?10?0000100?00-10???01010?0000
	Onychodus_jandemarrai 1100000000000000000100111000010?0011---000010-010-110000-100111010111100000000000101000?00100-?-100-000?00--0100010000-000-??100?010???0??000??01?11?????1??0????????????1000000000???????????11???00--01---001000001010-10??00??101010010---0?0??01?0000020??00110????01-0--00-0?0?-?0-00010?00??--
	Osorioichthys_marginis 1100001000?01100101101001001110?01-00000-?1010000-1001010000-010?1111?00?001010000110???1???????????????????010000000010010?0??0???0??0?????????????????????????????????????????????11?????????????????011010011?????????????????0-0?00?0?110001110??02??????????????????-000?0???????0???01010????0
	Osteolepis_macrolepidotus 110011-000-000000?-001110-00010100100000-0010-010-1000001000-?0--010000000000000001?00???0200-0-?0???0????000100010000100101???0?01??????????0?1???????????00---------000????????0?????????????????????010101?101??????0-???????00-1?10??????0??01010100002???0001????0?1-0--00?0?00-?0???0???00???-
	Ozarcus_mapesae 0?-?-??-----??-??--?????????-???????????--???????-???-???----?????-???-----????-?1??-????????---?0?0-00??---??-?------?-??-??0000001???0001??0?00-01??---0-00---------0000--------1?????????????????????????????00000000-1010000??-?-?---???????????????????????????????------0--0-?----------------
	Peltopleurus_lissocephalus 110?001100011100101100001012010001-1----00010-000-10020002001010?01000100000?100001201???0????0??0??????????010000100001????????????????????????????????????????0??????????????????????????????????????01???0?11????????????-????0-0021?1????1??11010000112???1000???????-00000???000?0?0001010????0
	Platysomus_superbus 111--10?----010010111-001012010001-1----001111000-1000000000-00--01110?00000010?0012????2?????0?????????????0100001000001?????????????????0?1????????????????????????????12100?001?????????????????????011010?11?????????????????0-0?00??????0??0?010000012???110????????-0--?0???010?0???010100???0
	Polypterus_bichir 1100011000001000000010001002011101--------2111000-10030000---0101011010000000100001201002030100-1001101000100001000000-000-00001??00-000011--0001-00???????10???0?0000000121010001?10101011000?????101001101001000100010-101110010-00000100000010101000001201110110100100-0000000000-00000011?000000
	Porolepis_sp. 1100100000-00000??-?0111110001110010---0-0010-010-1000000000-10--010000000000?000102001??0200-0-?000?00-?00001000100000001010100??10???01000000?10????0--1-00---------000100001000?111?000?---?????110-01110101011000010-?00???100-1010??0???0???0010?00001???100????????-0--?0-?000-?0???0???00???-
	Propterus_elongatus 11000100???1101?1100?00?1002110101-1----00????1?112--0-002010?0--01010011000?10000120?????????0??0?1?0?0??0?0001002-1001-0-???????????????0?1???????????????????0????????1?????????????????????????????011????11???11???01???????0-00?0110??0?011?0100???02?111110?1??100?0--0100?000111??0101000000
	Psarolepis_romeri 1101-1-000?0??-0???001?10-120100?????????0??0-??0-????????00?0?--??11100000000001101001000000-??1????0???0000?0??00?00?????00100??11???0?10000????01???????00---------000100000000?????????????????1111011111???????????????????????0?0??0?????1??1??????????????????????-0??00-0?????0?00?????????-
	Pteronisculus_stensioi 110000100001110?101110?01012010001-1----01111000102002100000-010?0?111000001010000110?0010200-0-10200000000011000000000011000?10?1001102020010101101012101100---------00010101000001111111110011110????01101001101101110-11101000100000011?101??0101001111200001000000?01100000-000000000001010000-0
	Raynerius_splendens 11????????????????1????00-01?10001-000??-?111?00????1001??????1101111?0000?001000011010010?00-0-1010000000???00000001000011??0100000???1010000001001001001000---------000100?000000???0010????100101???011011???010001?0-111010001000?000?????????????????????????????????0--00-00????0?000?01?0???0
	Saurichthys_madagascarensis 111--000----11-010100-00?-02100??1-1----0?0011?00-?0?1?001000010?01110000000?100001201?01?????0?10000000??000-1--00000-1-0-00010?000???2021-0?100-00???????0----------??0121?00???00110111?????????????010-00011?????????????????0-0020011?10001110100211110111111???0??1-00000???0000?000010?0000-0
	Scanilepis_dubia 110??010????11??1?0???00100001???1-1----01111??0??1?0310-20?0?10?0111?00?00???00???20?????????0?????????????1100?00000000??????????????????????????????????????????????????????????????????????????1010011010110?????????????????0-0??????????????0100???12????0??????????000?0????10??????00???????
	Semionotus_elegans 1100010001211-1-110100001012000?11-1----00011100112-01-002111?0--0100000101001000012010?10?0120010?1?0?00001000100210101-0-??????????????????1?????????????1??01?111?-??1111100001?????????????????101001????011011?10110111011000-010111000??011101002011211111110100100000101-0?000000000101000000
	Styloichthys_changae 1???-????0????-??0??????0-0?0100?0???????0???????????????????????010000000??0010???200???0??0-010????0???0?0?????0000??????1?100??11???0100000??0-1???0--1-00---------000100000000?????????????????1111?????????1??????1???????????00????1?????0??0???????????????????????0??00-00????0?000?????????
	Styracopterus_fulcratus 111--101----11001010?-0010120????1-1----010111?00-1000?00000-?101?111?000000?101001211??20??0-0??1??????????020010000010110??????????????????????????????????????????????1????????0????????????????????0110100110?1??????????????0-0?00?0????0??21010021112???0100???????-0--00???000?????01010????0
	Tanaocrossus_kalliokoskii ???????????????????????????????????1??????1???????????????????????11??????0??????????????????????????????????100????00???????????????????????????????????????????????????????????????????????????????????1??0110???????????????????????????????????10?????????1?11????????????????000?????01010?????
	Tegeolepis_clarki 11000000?0?01100101???0010010?0001-00000-1101??011?000010000-0????111?00?000?10010110??11?????0??????????????1??0000?000110?0????????????????????????????????????????????1?100?00??????????????????????00101???0?00????????????????0?????????0??110??001011????1????????010--00?0?00-?0???0101?????1
	Tetragonolepis_semicincta 11000100001011001001000010020?0011-1----00011000102103-01100000--01000011000?10000120???104-??0010?100101?1?000100210101-11?0?10??00?????20011??0-00???????0?????????????1?1??211?0????????????????????011??0011011?101111???????0-000101?110101110100201121111111?100000100101???111111??0101000000
	Venusichthys_comptus 11000100000111001011000010121?0??1-1----00011?00102-03000000000--01010000000010000120?????????0??0??????????000001210001-1?????????????????????????????????????????????????????????????????????????????011?10011?????????????????0-0?01?1????1??11010000012???1100????????00001???00-?0???0201?0???0
	Watsonulus_eugnathoides 1100000011111-1-100000001012000011-1----00010100112100010100100--01010011110010000120??0102012011021?01010?1011100110110-110001??0001112020011??1101--0--1-101001000001111211100000??????????????10????01???0?1?011100?10101???0?100020?11???1??21010000012?-?1110??00?0010--0000?0?-10000010100???0
	Wendyichthys_dicksoni 111---------11001011?-001012010001-00110-1111100111102111000-110?0111?000000010000120??0????0-0???2?????????000000000010110?0??????0???2????0???1??1?????????????????????101???????????????????????????01???1011?????????????????{0 1}-0?00?1????1??01010010112???1100???????1000?0???00000???010100???0
	Woodichthys_bearsdeni 1100001000?01100101110001012010001-00100-1111?000-1000100000-010?1111?000000010000110???1???0-0??000?0000???01000000000010??0?????0?????0?0?10??1001??1101100---------00010100?0000????????????????????0110110110????????????????0-0?00???1101??11010011112???1100???????-0--00-??00??0???01010????0
	Austelliscus_ferox 11?????????????????????????????????????????????????????????????????????????101001111???1???????????????????????????????????????????????????????????????????????????????????????????????????????????????????????????????????????????????????????????????????????????????????????????????????????????1
	Gibbodon_cenensis 1100010000?1???0----00001-1200???1?-----1------00-0--1-000---?0--0100?11???00?1000120???2????????1???????01?0-1--0200001-?-????????????????????????????????????????????????????????????????????????????011??0011?????????????????0-???1?1????????10??121112???1111???????-000?1???111??11?1011??????
	Eomesodon_liassicus 11000100001101-0----00001-02001001------1------00-0--0-010---?0--0?????1???0?10000120???2?????0111?1??01?0110-1--1200001-0-??????????????????????????????????????????????12????????????????????????????011???0000?0????1?????????0-0?01?1??00001110??02?1121??10110100000-0--?1?1?0110111111101100?-
	Brembodus_ridens 110001000011??-0----00001-1200???1------1------00-0--1-000---?0--0?????1??????1000120???2????????1???????0110-1--0200001-?-???????????????0??????????????????????????????121???0???????????????????????011??00110?1??????????????0-0??1?1??000011101002?1121??1111010?000-000?111?0110111111111111?-
	Arduafrons_prominoris 11000100001100-0----00101-020????1------1-?????00-?--0-000---?0--?100001??0???0000120????????????1???????0??0-1---200001-0-????????????????????????????????????????????????????????????????????????????011??0010???????????????????0??1??????????????021111????01101???00-1--?1???0110?11?11101???1?
	Mesturus_sp 11?????????????????????01-0200???1-?????1??????????????00??????????????????????????????????????????????????????????????????0??-0??0010?20?0011?10-01--?????10100000000111121?121111?????????????????????????????0??????????????????????????????????????????????????????????????11??????????????1????
	Mesturus_verrucosus 11000100101100-0----00100-0200???1-?????1??????10----0-000---?0--?100011100???0000120???2???100??1???????01?0-1---200001-0-????????????????????????????????????????????????????????????????????????????011??00100?0?10?????????????0?21????000011101?02??1?1??101101???00----?1???0110?1111110??10?0
	clackognathus 11?????????????????????00-12010011-0010001011?10??1003110000-11010111000000???00????0???????0-0-10?10000?0??00000000001?????????????????????1???1??1??2101?1????0????????1?1?0000-0????????????????????011010011000?01?????00?10010002000?10010111010000?111????????????1-0000?-0?000?0?0?010100????
	Cuneognathus_gardineri 110?????????1100101110000-12010??0-0010?0100???00-???0???0??0?10??111?00000??10100110?????????0?????????????0100000000?????????????????????????????????????????????????????????????????????????????????010-10?11?????????????????100??0???????????00-0?1?1????1100?????????--?0???01??????010??????0
	Kentuckia_hlavini 11??????????01001011??0010120??0?0-02010010111?0????02?11000??10??111?000000?100001100?02???0????????????????00000000??????????????????????????????????????????????????????????????????????????????????010-10011???????????????????0?00??????????1010011?12???1100????????000?0???0?0?????0???0????0
	Krasnoyarichthys_jesseni 11?????????????????????0??12??00?1-00???01011??0??????????????10??1?1?????0?????????????????????????????????1100000?0?1????????????????????????????????????????????????????????????????????????????????011010?11?????????????????????????????1??01010021112??????????????-????0???010?????01010?????
	Limnomis_delayni 1?01-1-0000?1100101110000-120????1-0000?000101?00-1000?100000?10?1111?00000??100??????????????0?????????????000100000010110????????????????????????????????????????????????????????????????????????????011?10011?????????????????100?0???????1???100-021112????1100????????--00???010?????01010????0
	Moythomasia_perforata 11?????????????????????00-0201?0???000??01?????????????????????????????????????????????????????????????????????????????????????????????????????????????????????????????????????????????????????????????011011????????????????????????????????????????????????????????????-????????????????0?????????
	Novagonatodus_kasantsevae 110??0000001010010111?000-120100?1-1----00010-000-10031100000010?1111?000000010000120?????????0?????????????01000000000????????????????????????????????????????????????????????????????????????????????011010011???????????????????00?00?????1??0101?02?112??????????????-000?0???0?0?0???01010????0
	Stegotrachelus_finlayi 1100001000000100101110000-12010001-0001?010010?00-1---?11-----1-??111?000000000000110??1????0?0?????????????1000000000001??????????????????????????????????????????????????????????????????????????????0110110111????????????????100?00??????1??01010021112???1100???????-?--?0???000?0???00010????0
	Lambeia_pectinata 110??10100??11001011100110120????1-1----00?1??1-10100310?1000?11?0111?00000????0001?0?????????0?????????????100000000000110????????????????????????????????????????????????????????????????????????????011??0111?????????????????100?0???????1??1101101???1???????????????000?0???010?????01010????1
	Avonichthys_manskyi 11?????????????????????0??02??0??1-0?00?-1????????????????????1?0?11???0???????????????????????????0?0?0??????????????????????????00????01???0??1001????01100---------???101??000-??????????????????????????????0?0???????????????????????????????????????????????????????????0-??????????0?????????
;
END;
BEGIN ASSUMPTIONS;
	OPTIONS DEFTYPE = UNORD POLYTCOUNT = MINSTEPS;
	TYPESET * UNTITLED = unord: 1- 88 90 92- 150 152- 170 172- 246 246- 250 252- 292, ord: 89 91 151 171 247 251;
TYPESET default = unord: 1- 88 90 92- 150 152- 170 172- 246 246- 250 252- 292, ord: 89 91 151 171 247 251;
END;
begin mrbayes;
lset rates=gamma coding=variable;
outgroup 37 ;
constraint A= 1 2 3 4 5 6 7 8 9 10 11 12 13 14 15 16 17 18 19 20 21 22 23 24 25 26 27 28 29 30 31 32 33 34 35 36 38 39 40 41 42 43 44 45 46 47 48 49 50 51 52 53 54 55 56 57 58 59 60 61 62 63 64 65 66 67 68 69 70 71 72 73 74 75 76 77 78 79 80 81 82 83 84 85 86 87 88 89 90 91 92 93 94 95 96 97 98 99 100 101 102 103 104 105 106 107 108 109 110 111 112 113 114 115 116 117 118 119 120 121;
constraint B= 1 2 3 4 5 6 7 8 9 10 11 12 13 14 15 16 17 18 19 20 21 22 23 24 25 26 27 28 29 30 31 32 33 34 35 36 38 39 40 41 42 43 44 46 47 48 49 50 51 52 53 54 55 56 57 58 59 60 61 62 63 64 65 66 67 68 69 70 71 72 73 74 75 76 77 78 79 80 81 82 83 84 85 86 87 88 89 90 91 92 93 94 95 96 97 98 99 100 101 102 103 104 105 106 107 108 109 110 111 112 113 114 115 116 117 118 119 120 121;
constraint C= 1 18 84;
constraint D= 18 84;
constraint E= 2 3 4 5 6 7 8 9 10 11 12 13 14 15 16 17 19 20 21 22 23 24 25 26 27 28 29 30 31 32 33 34 35 36 38 39 40 41 42 43 44 46 47 48 49 50 51 52 53 54 55 56 57 58 59 60 61 62 63 64 65 66 67 68 69 70 71 72 73 74 75 76 77 78 79 80 81 82 83 85 86 87 88 89 90 91 92 93 94 95 96 97 98 99 100 101 102 103 104 105 106 107 108 109 110 111 112 113 114 115 116 117 118 119 120 121;
prset topologypr=constraints(A,B,C,D,E);
mcmc ngen=50000000 append=no;
sump;
sumt burninfrac=0.5;
end;
