## Supplementary data files for "High lineage survivorship across the end-Devonian Mass Extinction suggested by a remarkable new Late Devonian actinopterygian": Dataset S3.xlsx

### Sheet: measurements
TAXON NAME	IF EXCLUDED, WHY	DATA SOURCE	STANDARD LENGTH	JAW LENGTH	AVERAGE JAW LENGTH		STAGE	DETAILS	FORMAL SUBSTAGE/REGIONAL STAGE	BIOZONE	NOTES	LOWER BOUND	UPPER BOUND	MIDPOINT	LOCALITY	STRATIGRAPHY
						PERIOD
Acanthodes_bronni	taxon (chondrichthyan)		NA	NA		Permian	Sakmarian-Asselian					298.9	290.5	294.7	Lebach, Saar-Nahe basin, southwestern Germany	Lebach Shales, Rotliegende
Acipenser_brevirostrum	age		NA	NA		Quaternary	Holocene					0	0	0	n/a	n/a
Aesopichthys_erinaceus		figure	NA	8	8.5	Carboniferous	Serpukhovian	late Serpukhovian	Namurian e2b = lower Arnsbergian			326	325	325.5	southwest of Becket, Fergus County, Montana, USA	Bear Gulch Limestone Member, Heath Formation, Big Snowy Group
		figure	67	9
		text min	28	NA
		text max	80	NA
		text mean	59	NA
Aetholepis_mirabilis	age		NA	NA		Jurassic	Tithonian					149.2	143.1	146.15	N.S.W., Australia	Talbragar fish bed
Amia_calva	age		NA	NA		Quaternary	Holocene					0	0	0	n/a	n/a
Amphicentrum_granulosum		NHMUK PV P8022	83	15	18.875	Carboniferous	Moscovian	Bolsovian				315.2	307	311.1	Longton, Staffordshire, England	Rowhurst Coal, Pennine Middle Coal Measures Formation
		NHMUK PV P1608A	92	17
		G.1894.73.472	119	18
		G.1896.115.92	139	10
		unregistered specimen, NMS	NA	20
		G.1894.73.500	NA	30
		G.1894.73.476	59	12
		G.1987.7.134iv	NA	29
Arduafrons_prominoris	age		NA	NA		Jurassic	Tithonian	lower Tithonian	lower Tithonian			149.2	145	147.1	Solnhofen, Bavaria, Germany	Lithographic Limestone, Solnhofen Formation
Atractosteus_spatula	age		NA	NA		Quaternary	Holocene					0	0	0	n/a	n/a
Austelliscus_ferox	incomplete		NA	NA		Devonian	Eifelian-Givetian					394.3	378.9	386.6	Ponta Grossa, Paraná, Brazil	Ponta Grossa Formation
Australosomus_kochi	age		NA	NA		Triassic	Induan	lower–upper Griesbachian		Methophiceras subdemissum, Ophiceras (Lytophiceras) commune, Wordieoceras decipiens		251.9	250.5	251.2	Cape Stosch, Hold-with-Hope, Greenland	Pyramiden Member, Wordie Creek Formation
Avonichthys_manskyi	incomplete		NA	NA		Carboniferous	Tournaisian					359.3	346.7	353	Hantsport, Nova Scotia, Canada	Blue Beach Member or Hurd Creek Member, Horton Bluff Formation
Beagiascus_pulcherrimus		figure	74	16	16	Carboniferous	Serpukhovian	late Serpukhovian				330.3	323.4	326.85	southwest of Becket, Fergus County, Montana, USA	Bear Gulch Limestone Member, Heath Formation, Big Snowy Group
Beishanichthys_brevicaudalis	age		NA	NA		Triassic	Olenekian					249.9	246.7	248.3	Quarry 3, Beishan Hills, Subei County, Gansu Province, northern China	Hongyanjing Formation
Birgeria_groenlandica	age		NA	NA		Triassic	Induan	lower–upper Griesbachian		Methophiceras subdemissum, Ophiceras (Lytophiceras) commune, Wordieoceras decipiens ammonoid zones		251.9	250.5	251.2	Cape Stosch, Hold-with-Hope, Greenland	Pyramiden Member, Wordie Creek Formation
Bobosatrania_groenlandica	age		NA	NA		Triassic	Induan	lower–upper Griesbachian		Methophiceras subdemissum, Ophiceras (Lytophiceras) commune, Wordieoceras decipiens ammonoid zones		251.9	250.5	251.2	Cape Stosch, Hold-with-Hope, Greenland	Pyramiden Member, Wordie Creek Formation
Boreosomus_piveteaui	age		NA	NA		Triassic	Induan	lower–upper Griesbachian		Methophiceras subdemissum, Ophiceras (Lytophiceras) commune, Wordieoceras decipiens ammonoid zones		251.9	250.5	251.2	Cape Stosch, Hold-with-Hope, Greenland	Pyramiden Member, Wordie Creek Formation
Brembodus_ridens	age		NA	NA		Triassic	Norian	late Norian	Alaunian			214.2	217.5	215.85	Brembo River Valley, Lombardy, Italy	upper part of the Zorzino Limestone Formation, Aralalta Group
Caturus_furcatus	age		NA	NA		Jurassic	Tithonian	lower Tithonian	lower Tithonian			149.2	145	147.1	Solnhofen, Bavaria, Germany	Lithographic Limestone, Solnhofen Formation
Cheirolepis_canadensis		NHMUK PV P6815	270	45	52.1667	Devonian	Frasnian-Famennian	middle Frasnian		transitans-hassi (hassi equiv = Ag. triangularis) conodont zones		377.2	370.7	373.95	River Ristigouche, Quebec, Canada	Escuminac Formation
		NHMUK PV P817	NA	35
		G.1897.51.218	317	65
		G.1897.51.219	188	39
		G.1887.20.30	NA	46
		figure	NA	83
		text max (TL)	500	NA
Cheirolepis_schultzei		figure	NA	15	15	Devonian	Givetian	uppermost Givetian		lowermost Polygnathus asymmetricus conodont zone = early falsiovalis conodont zone = early Klapperina disparilis conodont zone (Schultze 2000)		379.7	379.5	379.6	Red Hill, Horse Creek Valley, Eureka County, central Nevada, USA	Red Hills Beds
Cheirolepis_trailli		NHMUK PV P66863	262	54	40.8537	Devonian	Eifelian					394.3	385.3	389.8	Tynet Burn; Clune; Lethen Burn; Orkey, Scotland	Achanarras Limestone (Achanarras Fish Bed Member), top of the Calder Mudstone (i.e. top of the Lybster Flagstone Formation), Lower Caithness Flagstone Subgroup, Old Red Sandstone Supergroup, Scotland
		NHMUK PV P47976	204	32
		NHMUK PV P60507	224	38
		NHMUK PV P4051A	247	56
		NHMUK PV P60502	NA	34
		unregistered specimen, NHM	240	32
		NHMUK PV P60505	NA	29
		NHMUK PV P60501	NA	35
		NHMUK PV P46770	NA	35
		NHMUK PV P62032	NA	50
		NHMUK PV P39181	NA	41
		NHMUK PV OR35984	NA	34
		NHMUK PV P5072	NA	55
		NHMUK PV P1370B	NA	36
		NHMUK PV OR37384	220	47
		NHMUK PV P4345a and b	135	32
		NHMUK PV P4315a	155	30
		NHMUK PV P1368	NA	52
		NHMUK PV P4050	162	40
		NHMUK PV P4049	256	50
		NHMUK PV P4052	202	43
		NHMUK PV OR22867	101	29
		NHMUK PV P62910	NA	61
		NHMUK PV OR41725	NA	45
		NHMUK PV P6421	NA	31
		NHMUK PV P3403	NA	47
		NHMUK PV P6421	NA	42
		NHMUK PV P62044	NA	34
		NHMUK PV P5074	NA	47
		NHMUK PV P61912	NA	57
		G.1859.33.1064,65	NA	32
		G.1859.33.1079	155	33
		G.1859.33.1073,73	NA	34
		G.1859.33.1076	NA	29
		G.1891.92.385	NA	36
		G.1877.30.5	NA	46
		G.1892.8.60	193	49
		G.1891.92.387	NA	42
		G.1898.120.83	164	41
		G.1973.12.151	NA	35
		G.1973.12.163	246	50
		text max (TL)	360	NA
Chondrosteus_acipenseroides	age		NA	NA		Jurassic	Sinemurian	lower Sinemurian	lower Sinemurian			199.5	196.4	197.95	Lyme Regis, Dorset, England	Lower Lias
NEW TAXON		MCZ VPF-5114	NA	14	14	Devonian	Famennian	middle Famennian		marginifera conodont zone		367.9	366.6	367.25	Warren, Pennsylvania, USA	Chadokoin Formation
Cladodoides_wildungensis	taxon (chondrichthyan)		NA	NA		Devonian	Frasnian	upper Frasnian		linguiformis conodont zone		371.7	371.2	371.45	Bad Wildungen, Germany	Adorfer Limestones
Coccocephalichthys_wildi		W12541	NA	26	26	Carboniferous	Bashkirian	Lower Pennsylvanian				323.4	315.2	319.3	Carre Heys Colliery, Trawden and Colne, Lancashire, England	Soapstone Bed, Burnley Coalfield
Cosmoptychius_striatus		NHMUK PV P11571	170	40	38.2174	Carboniferous	Visean	late Visean (Arthurs Seat Frm: 335.5; nodosa base: 331.8)				335.5	331.8	333.65	Wardie, Edinburgh, Scotland	Wardie Shales Member, Gullane Formation
		NHMUK PV P60942A,B	210	44
		NHMUK PV P3448	NA	45
		NHMUK PV P11571	155	36
		NHMUK PV P57335	NA	34
		NHMUK PV P57405	NA	30
		NHMUK PV OR 47719	NA	34
		NHMUK PV P57208	NA	36
		NHMUK PV P59016	NA	36
		NHMUK PV P59028	NA	44
		NHMUK PV P59004	NA	38
		NHMUK PV P59007	NA	29
		NHMUK PV P60499a	195	45
		NHMUK PV P60948a	NA	44
		NHMUK PV P60946a	NA	41
		NHMUK PV P60949a,b	NA	33
		NHMUK PV P57206	NA	42
		G.1926.57.22	184	46
		G.1875.29.153	NA	40
		G.1878.18.3a,b	NA	38
		G.1859.33.71.1,2	NA	47
		unregistered specimen, NHM	NA	31
		1972.27.153A	NA	26
Cuneognathus_gardineri		figure	NA	22	22	Devonian	Famennian			Retispora lepidophyta miospore zone		360.2	359.3	359.75	Celsius Bjerg, Ymer Ø, East Greenland	Obrutschew Bjerg Formation
Cyranorhis_bergeraci		figure	NA	20	19.5	Carboniferous	Serpukhovian	late Serpukhovian	Namurian e2b = lower Arnsbergian			327	323.6	325.3	southwest of Becket, Fergus County, Montana, USA	Bear Gulch Limestone Member, Heath Formation, Big Snowy Group
		figure	NA	19
		text	116	NA
		text	132	NA
Dandya_ovalis	age		NA	NA		Triassic	Norian	late Norian	Alaunian			214.2	217.5	215.85	Lombardy (several localities in Bergamo), Italy	Zorzino Limestone Formation, Aralalta Group
Dapedium_ashley	age		NA	NA		Triassic	Rhaetian				base of Rhaetian based on oldest candidate (Austrian GSSP)	209.5	201.4	205.45	Schesaplana Mountain, Canton Grisons/Graubünden, Switzerland	Kossen Formation, lowest part of the Alplihorn Member
Dapedium_caelatum	age		NA	NA		Jurassic	Toarcian	early Toarcian	Alaunian	Falcifer ammonoid zone		183.1	181.1	182.1	Quarries near Ohmden and Holzmaden, Baden Wuerttemberg, South Germany	Posidonia Shale
Dapedium_LIAS	age		NA	NA		Jurassic	Sinemurian	lower Sinemurian	lower Sinemurian			199.5	196.4	197.95	Lyme Regis, Dorset, England
Dapedium_noricum	age		NA	NA		Triassic	Norian	late Norian				214.2	217.5	215.85	Lombardy (several localities in Bergamo); Salzberg, Hallein, Austria	upper part of the Zorzino Limestone Formation, Aralalta Group
Dapedium_pholidotum	age		NA	NA		Jurassic	Toarcian	early Toarcian		Dactylioceras tenuicostatum, Harpoceras falciferum, Hildoceras bifrons ammonoid zone		184.2	179.9	182.05	South Germany; France; Luxembourg	Posidonia Shale
Dapedium_punctatum	age		NA	NA		Jurassic	Sinemurian	lower Sinemurian	lower Sinemurian			199.5	196.4	197.95	Lyme Regis, Dorset, England	Lower Lias
Dapedium_stollorum	age		NA	NA		Jurassic	Toarcian	early Toarcian		Tenuicostatum/Falcifer/Bifrons c zones		184.2	179.9	182.05	Holzmaden, Baden Württemberg, southern Germany	Posidonia Shale
Dialipina_salguerioensis	taxon (osteichthyan)		NA	NA		Devonian	Emsian					410.5	394.3	402.4	Anderson River, Northwest Territories, Canada	lower part of Bear Rock Formation
Dicksonosteus_arcticus	taxon (gnathostome)		NA	NA		Devonian	Pragian	Pragian faunal division of Wood Bay				412.4	410.5	411.45	Gronhorgland, Dicksonland, Spitsberg	Wood Bay Formation
Diplocercides_kayseri	taxon (sarcopterygian)		NA	NA		Devonian	Famennian	Wietrznia: Frasnian Zone II; early Famennian		Early Palmatolepis rhomboidea conodont zone		368.3	368.6	368.45	Kadzielnia and Wietrznia Quarries, Holy Cross Mountains, Kielce, Poland
Dipteronotus_ornatus	age		NA	NA		Triassic	Anisian	Illyrian				243.3	241.5	242.4	Monte San Giorgio, Switzerland	Besano Member
Discoserra_pectinodon		figure	NA	7	8	Carboniferous	Serpukhovian	late Serpukhovian				326	325	325.5	southwest of Becket, Fergus County, Montana	Bear Gulch Limestone member of the Heath Formation, Big Snowy Group
		figure	44	9
		text max	57	NA
		text mean	52	NA
Donnrosenia_schaefferi		fig	NA	22	24	Devonian	Givetian					385.3	378.9	382.1	southern Victoria Land, Antarctica	Aztec Siltstone
		fig	NA	26
		text min	135	NA
		text max	150	NA
Dorsetichthys_bechei	age		NA	NA		Jurassic	Sinemurian	lower Sinemurian	Lower Sinemurian			199.5	196.4	197.95	Lyme Regis, Dorset, England	Lower Lias
Ebenaqua_ritchei	age		NA	NA		Jurassic	Callovian		Changhsingian			254.2	251.9	253.05	Clinker Hill, Blackwater, Central Queensland, Australia	Rangal Coal Measures, Blackwater Group
Elops_hawaiensis	age		NA	NA		Quaternary	Holocene					0	0	0	n/a	n/a
Entelognathus_primordialis	taxon (gnathostome)		NA	NA		Silurian	Ludlow	late Ludlow		Ozarkodina snajdri conodont zone		423.8	423.1	423.45	Xiaoxiang Reservoir, Qujing, Yunnan, China	Kuanti Formation
Eomesodon_liassicus	age		NA	NA		Jurassic	Hettangian					201.4	199.5	200.45	Barrow-on-Soar, Leicestershire, England	Lower Lias
Erpetoichthys_calabaricus	age		NA	NA		Quaternary	Holocene					0	0	0	n/a	n/a
Eusthenopteron_foordi	taxon (sarcopterygian)		NA	NA		Devonian	Frasnian	Middle Frasnian		transitans-hassi (hassi equiv = Ag. triangularis) conodont zones					River Ristigouche, Quebec, Canada	Escuminac Formation
Evenkia_eunoptera	age		NA	NA		Triassic	Induan					251.9	249.9	250.9	Lower Tunguska River, Yenisey Basin, Russia	Tunguska Coal Basin
Fouldenia_ischiptera		figure	NA	12	10.5	Carboniferous	Tournaisian	late Tournaisian	Ivorian	Schopfites claviger-Auroraspor macra (CM) miospore zones		351.8	346.7	349.25	River Tweed below Coldstream, Berwickshire; Foulden Fish Bed, Foulden Burn, Berwickshire, Scotland	Ballagan Formation, Calciferous Sandstone Series, Cementstone Group
		figure	NA	9
		text	85	NA
Fukangichthys_longidorsalis	age		NA	NA		Triassic	Anisian-Ladinian	late Anisian-end Ladinian				243	237	240	Quanshuigou, Fukang, Xinjiang, China	upper part of the Kelamayi Formation
Gibbodon_cenensis	age		NA	NA		Triassic	Norian	late Norian	Alaunian			214.2	217.5	215.85	Cene, Bergamo, Italy	upper part of the Zorzino Limestone Formation, Aralalta Group
Glyptolepis_groenlandica	taxon (sarcopterygian)		NA	NA		Devonian	Eifelian					394.3	385.3	389.8	Ymer Ø, East Greenland	Genvejsdalen Member, Viddal Group
Gogonasus_andrewsae	taxon (sarcopterygian)		NA	NA		Devonian	Frasnian	lower Frasnian		transitans conodont zone		377.2	376.6	376.9	Paddy’s Valley, Mt. Pierre Station, Western Australia	Gogo Formation
Gogosardina_coatesi		P53241	NA	16	18	Devonian	Frasnian	lower Frasnian		transitans conodont zone		377.2	376.6	376.9	Paddy’s Valley, Mt. Pierre Station, Western Australia	Gogo Formation
		figure	90	18
		figure	NA	14
		figure	NA	24
		text max	110	NA
Guiyu_oneiros	taxon (osteichthyan)		NA	NA		Silurian	Ludlow	late Ludlow		Ozarkodina snajdri conodont zone		423.8	423.1	423.45	Xiaoxiang Reservoir, Qujing, Yunnan, China	Kuanti Formation
Hemicalypterus_weiri	age		NA	NA		Triassic	Rhaetian				base of Rhaetian based on oldest candidate (Austrian GSSP)	209.5	201.4	205.45	Lisbon Valley, San Juan County, southeastern Utah, USA	Church Rock Member, Chinle Formation
Heterostrophus_phillipsi	age		NA	NA		Jurassic	Callovian-Oxfordian					161.5	154.78	158.14	King's Dyke - Peterborough, England	Oxford Clay Formation
Hiodon_alosoides	age		NA	NA		Quaternary	Holocene					0	0	0	n/a	n/a
Howqualepis_rostridens		figure (NMVP160779, Long 1989: fig. 3A)	NA	79	55.5357	Devonian	Givetian	late Givetian				385.3	378.9	382.1	upper Howqua River, Mount Howitt, Australia	Lower mudstone unit, Avon River Group, ?Moroka Glen Formation
		figure (NMVP160795, Long 1989: fig. 3B)	NA	76
		figure (NMVP160772, Long 1989: fig 4D)	NA	44
		figure (NMVP160782, Long 1989: fig. 5F)	NA	72
		figure (NMVP160771, Long 1989: fig. 7A)	NA	63
		figure (NMVP160775, Long 1989: 7B)	NA	39
		figure (NMVP160774, Long 1989: fig. 7C)	NA	72
		figure (NMVP160773, Long 1989: fig. 11B)	NA	51.5
		figure (NMVP160780, Long 1989: fig. 11A)	NA	62
		figure (NMVP160827, Long 1989: fig. 12C)	NA	39
		figure (AMF65495, Long 1989: fig. 15A)	NA	39
		figure (NMVP160787, Long 1989: fig. 15B)	NA	29
		figure (NMVP160817, Long 1989: fig. 17C)	NA	27
		figure (NMVP160801, Long 1989: fig. 19B)	NA	85
Hulettia_americana	age		NA	NA			Bathovian-Callovian	Upper Bathonian-Lower Callovian				165.3	161.5	163.4	Montana, Wyoming, Colorado, New Mexico, South Dakota, USA	Canyon Springs Sandstone Member, Sundance Formation, Wakanah Formation (Pony Express LImestone, Todilto Limestone)
Ichthyokentema_purbeckensis	age		NA	NA		Jurassic	Berriasian					183	174	178.5	Lulworth Cove, Dorset, England	Broken Beds, Lulworth Formation
Kalops_monophyrum		figure	90	17	17.5	Carboniferous	Serpukhovian	late Serpukhovian	Namurian e2b = lower Arnsbergian			326	325	325.5	southwest of Becket, Fergus County, Montana, USA	Bear Gulch Limestone Member, Heath Formation, Big Snowy Group
		figure	93	18
		text min	44	NA
		text max	116	NA
		text mean	98	NA
Kansasiella_eatoni_	incomplete		NA	NA		Carboniferous	Gzhelian		Virgilian			303.7	298.9	301.3	between Lawrence and Baldwin, Kentucky, USA	base of the Robbins Shale, Douglas Group, Lawrence Formation
Kentuckia_deani		MCZ VPF-8361	NA	25	24	Carboniferous	Tournasian-Visean	latest Tournasian or earliest Visean - use boundary				346.7	346.7	346.7	Kentucky, USA	New Providence Shale Member, Stockdale Formation (Waverley Shales)
		MCZ VPF-8362	NA	23
Kentuckia_hlavini		NHMUK PV P63383	110	20	18.5	Devonian	Famennian	Late Famennian		late expansa- early praesulcata conodont zones		363.4	360.1	361.75	Skinners Run, nr Brooklyn Heights, Ohio, USA	Cleveland Shale Member, Ohio Shale
		CMNH 8060 (Hansen 1996: fig. 21-8 2)	NA	17
Krasnoyarichthys_jesseni	incomplete		NA	NA		Carboniferous	Famennian					371.1	359.3	365.2	Preobrazhensky Village, Nazarovo City, Krasnoyarski Krai, Russia
Lambeia_pectinata		figure	200	46	46	Carboniferous	Tournasian					359.3	346.7	353	New Brunswick, Canada	Albert Shale Formation
Lawrenciella_schaefferi	incomplete		NA	NA		Carboniferous	Gzhelian		Virgilian			303.7	298.9	301.3	between Lawrence and Baldwin, Kentucky, USA	base of the Robbins Shale, Douglas Group, Lawrence Formation
Lepisosteus_osseus	age		NA	NA		Quaternary	Holocene					0	0	0	n/a	n/a
Leptolepis_bronni	age		NA	NA		Jurassic	Toarcian			Falcifer ammonoid zone		183.1	181.2	182.15	Ilminster, Dumbleton, England; Curcy, Normandy, France	Upper Lias
Ligulalepis	taxon (osteichthyan)		NA	NA		Devonian	Emsian			pireneae-serotinus conodont zone (serotinus: 398.2-396.9)		412.4	396.9	404.65	Goodradigbee Inlet, Wee Jasper, New South Wales, Australia	Bloomfield Limestone Member, Taemas Formation
Limnomis_delayni		figure	50	8	8	Devonian	Famennian	Late Famennian (upper part of Fa2c substage)		Randispora ornata/Rugispora flexuo - upper Famennian palynozone VH (Apiculiretusispora verrucosa-Vallatisporites hystricosus)		362.4	362	362.2	Red Hill site, nr Hyner, Clinton County, Pennsylvania, USA	Duncannon Member, Catskill Formation
Luederia_kempi	incomplete		NA	NA		Permian	Artinskian-Kungurian		Leonardian			286	274.4	280.2	Baylor County, Texas, USA	Maybelle Aa2 Limestone Member, Lueders Formation, Albany Group
Luganoia_lepidosteoides	age		NA	NA		Triassic	Anisian		Illyrian			243.3	241.5	242.4	Monte San Giorgio, Switzerland	Besano Member
Macrepistius_arenatus	age		NA	NA		Cretaceous	Albian		base of Albian to top of middle Albain (top of middle Albian = first appearance of D. cristatum)			113.2	107.6	110.4	Boyd, Wise County, Texas	lower part of Glen Rose Formation
Macrosemimimus_lennieri	age		NA	NA		Jurassic	Kimmeridgian	early/lower Kimmeridgian		Pictonia baylei ammonoid zone		154.8	153.4	154.1	Cap de la Hève, Bléville, France; Manea (March) and Stretham (Ely), Cambridgeshire, U.K.	Bancs de Plomb Formation
Macrosemius_rostratus	age		NA	NA		Jurassic	Tithonian		lower Tithonian			149.2	145	147.1	Solnhofen, Eichstätt and Kelheim regions of Bavaria, Germany	Lithographic Limestone, Solnhofen Formation
Meemannia_eos		figure	NA	13	13	Devonian	Lochkovian	late Lochkovian				419	412.4	415.7	Xitun, Qujing, East Yunnan, China	Xitun Formation
Melanecta_anneae		G.1983.33.4	NA	11	8.66667	Carboniferous	Serpukhovian	early Serpukhovian				330.3	327	328.65	Manse Burn, Bearsden, nr Glasgow, Scotland	Shrimp Member, Manse Burn Formation
		figure	41	13
		figure	10	2
Mesopoma_planti		NHMUK PV P57019	NA	7	7.61429	Carboniferous	Bashkirian					323	315	319	Carre Heys Colliery, Trawden and Colne, Lancashire, England	Soapstone Bed, Burnley Coalfield
		NHMUK PV P75917 (reregistered from NHMUK PV P8501)	NA	8
		NHMUK PV P75916 (reregistered from NHMUK PV P8501)	NA	7
		NHMUK PV P75918 (reregistered from NHMUK PV P8501)	NA	7
		NHMUK PV P8500	NA	7
		figure	NA	8.3
		figure	NA	9
		text max (TL)	60	NA
Mesturus_sp	age		NA	NA		Jurassic	Callovian					165.3	161.5	163.4	Peterborough, England	Peterborough Member, Oxford Clay
Mesturus_verrucosus	age		NA	NA		Jurassic	Tithonian	lower Tithonian	lower Tithonian			149.2	145	147.1	Solnhofen, Bavaria, Germany	Lithographic Limestone, Solnhofen Formation
Miguashaia_bureaui	taxon (sarcopterygian)		NA	NA		Devonian	Frasnian-Famennian	Middle Frasnian		transitans-hassi (hassi equiv = Ag. triangularis) conodont zones		377.2	370.7		River Ristigouche, Quebec, Canada	Escuminac Formation
Mimipiscis_bartrami		NHMUK PV P53254	NA	19	17.75	Devonian	Frasnian	lower Frasnian		transitans conodont zone		377.2	376.6	376.9	Paddy’s Valley, Mt. Pierre Station, Western Australia	Gogo Formation
		NHMUK PV P56492	NA	17
		figure	95	19
		figure	81	16
		text	130	NA
Mimipiscis_toombsi		NHMUK PV P56504	NA	21	20.6875	Devonian	Frasnian	lower Frasnian		transitans conodont zone		377.2	376.6	376.9	Paddy’s Valley, Mt. Pierre Station, Western Australia	Gogo Formation
		NHMUK PV P53245	NA	24
		NHMUK PV P56495	NA	17
		NHMUK PV P56483	NA	18
		NHMUK PV P53249	NA	21
		NHMUK PV P56490	NA	16
		NHMUK PV P56506	NA	19
		NHMUK PV P53242	NA	23
		NHMUK PV P56507	NA	21
		NHMUK PV P56497	NA	16
		NHMUK PV P59496	NA	22
		NHMUK PV P53226	NA	15
		NHMUK PV P55223b	NA	14
		NHMUK PV P53233	NA	21
		NHMUK PV P53230	NA	23
		figure	NA	40
		text	200	NA
Moythomasia_durgaringa		NHMUK PV P53236	NA	15	22.4286	Devonian	Frasnian	lower Frasnian		transitans conodont zone		377.2	376.6	376.9	Paddy’s Valley, Mt. Pierre Station, Western Australia	Gogo Formation
		NHMUK PV P53227	NA	15
		NHMUK PV P56502	NA	24
		NHMUK PV P53217	NA	23
		NHMUK PV P53256	NA	24
		figure	167	33
		figure	135	23
		text max	200	NA
Moythomasia_lineata		figure	45	10	10.5	Devonian	Givetian-Frasnian	latest Givetian-earliest Frasnian: use boundary				378.9	378.9	378.9	Heiligenstock Quarry, near Bergisch Gladbach, North Rhine-Westphalia, Germany	Upper Plattenkalk (Oberer Plattenkalk)
		figure	46	11
		text max	200	NA
Moythomasia_nitida		NHMUK PV P53578	NA	7	8	Devonian	Givetian-Frasnian	latest Givetian-earliest Frasnian: use boundary				378.9	378.9	378.9	Heiligenstock Quarry, near Bergisch Gladbach, North Rhine-Westphalia, Germany	Upper Plattenkalk (Oberer Plattenkalk)
		NHMUK PV P48496	45	11
		NHMUK PV P48488-9	41	9
		NHMUK PV P48484	NA	7
		NHMUK PV P48490	NA	11
		figure	15	3
Moythomasia_perforata	incomplete		NA	NA		Devonian	Frasnian	early Frasnian		Bothriolepis cellulosa armoured fish zone		377.9	376.6	377.25	Kokenhusen (Koknese), Latvia	Snetnaya Group (analogous to Snetnaya Gora Beds)
Novogonatodus_kasantsevae		figure (NMVP160862, Long 1989: fig. 43)	NA	17	17	Carboniferous	Tournasian					359.3	346.7	353	Mansfield, Victoria	Home Station Sandstone Member, Snowy Plains Formation, Mansfield group, Avon Supergroup, Mansfield Basin
Obaichthys_decoratus	age		NA	NA		Cretaceous	Aptian-Albian	use boundary				113.2	113.2	113.2	Ceará, Brazil	Romualdo Member, Santana Formation
Onychodus_jandemarrai	taxon (sarcopterygian)		NA	NA		Devonian	Frasnian	lower Frasnian		transitans conodont zone		377.2	376.6	376.9	Paddy’s Valley, Mt. Pierre Station, Western Australia	Gogo Formation
Osorioichthys_marginis		figure	NA	39	39	Devonian	Famennian	late/end Famennian		Palmatolepis crepida conodont zone, Ptychomaletoechia dumonti brachiopod zone		370.1	369.7	369.9	Philippeville-Mariembourg Le Fraity Highway, Belguim	Evieux Formation
Osteolepis_macrolepidotus	taxon (sarcopterygian)		NA	NA		Devonian	Eifelian					394.3	385.3	389.8	Sandwick Fish Bed, Cruday Quarry, Orkney; Achanarras Fish Bed; ?Dounreay Shore Formation; Crosskirk Bay Formation, Scotland	Achanarras Fish Bed, Lower Caithness Flagstone
Ozarcus_mapesae	taxon (chondrichthyan)		NA	NA		Carboniferous	Visean-Serpukhovian		Chesterian			335.6	323.4	329.5	ARC-07 locality, near Leslie, Searcy County,Ozark, Arkansas, USA	Fayetteville Formation (lower shale member), Chesterian, Upper Mississippian
Paradapedium_egertoni	age		NA	NA		Jurassic	Toarcian-Aalenian					184.2	170.9	177.55	Pranhita-Godavari Vally, Maharashtra, India	Kota Formation
Peltopleurus_lissocephalus	age		NA	NA		Triassic	Anisian		Illyrian			243.3	241.5	242.4	Monte San Giorgio, Switzerland	Besano Member
Platysomus_superbus		NHMUK PV P4060	117	23	20.25	Carboniferous	Visean	mid Visean	early Asbian	B1 ammonoid zone, TC palynozone; contained within Gnathodus bilineatus and Lochriea commutata conodont zones		340.6	335.3	337.95	Eskdale, Glencartholm, Scotland	Glencartholm Volcanic Member, Yoredale Group, Tyne Limestone Formation
		G.1996.32.1	75	15
		G.1982.13.1	NA	19
		figure	150	24
Polypterus_bichir	age		NA	NA		Quaternary	Holocene					0	0	0	n/a	n/a
Porolepis_sp.	taxon (sarcopterygian)		NA	NA		Devonian	Pragian-Emsian				long-ranging genus	412.4	394.3	403.35
Propterus_elongatus	age		NA	NA		Jurassic	Tithonian	lower Tithonian	lower Tithonian			149.2	145	147.1	Solnhofen,Eichstätt region of Bavaria, Germany	Lithographic Limestone, Solnhofen Formation
Psarolepis_romeri	taxon (osteichthyan)		NA	NA		Devonian	Lochkovian	late Lochkovian				419	412.4	415.7	Xichong, Qujing, East Yunnan, China	lower part of Xitun Formation, Cuifengshan Formation
Pteronisculus_stensioi	age		NA	NA		Triassic	Induan	lower–upper Griesbachian		Methophiceras subdemissum, Ophiceras (Lytophiceras) commune, Wordieoceras decipiens ammonoid zones		251.9	250.5	251.2	Cape Stosch, Hold-with-Hope, Greenland	Pyramiden member, Wordie Creek Formation
Raynerius_splendens		figure	NA	24	17	Devonian	Famennian			lowermost Ag. triangularis conodont zone, equivalent to late Palmatolepis hassi conoonnt zone		370.9	370.7	370.8	La Parisienne quarry, Pas-de-Calais, France	Grey Member, Ferques Formation
Sargodon_tomicus	age		NA	NA		Triassic	Norian-Rhaetian	middle/upper Norian to Rhaetian			long-ranging genus	227.3	201.36	214.33	Lombardy; Zogno; Rhaetic Bone Beds of England, France, Germany; Cene Quarry; Berbenno Quarry; Giffoni, Salerno, S.Italy	Zorzino Limestone Formation, Aralalta Group; Rhaetic Bone Beds; Riva di Solto
Saurichthys_madagascarensis	age		NA	NA		Triassic	Induan-Olenekian		middle Dienerian to early Smithian			250.5	248.1	249.3	Ambibole Basin, NW Madagascar; Sakeny, Morondava Basin, SW Madagascar	NW: ‘Couches a Poissons et a Ammonites’ (‘Fish and Ammonite Beds’) of the Sakamena Group; SW: Middle Sakamena Formation
Scanilepis_dubia	age		NA	NA		Triassic	Rhaetian	upper Rhaetian				209.5	201.4	205.45	Skane, Sweden	Bjuv Member, Höganäs Formation
Semionotus_elegans	age		NA	NA		Jurassic	Hettangian-Sinemurian				long-ranging genus	201.4	192.9	197.15	Newark Basin, New Jersey, USA	Towaco and Boonton Formations, Agawam Group
Stegotrachelus_finlayi		NHMUK PV P13407	81	14	18.3	Devonian	Givetian	late Givetian	late Givetian			380.3	378.9	379.6	Ness of Sound & Dunrossness, Shetland, Scotland	Brindister Flags Formation, Middle Old Red Sandstone
		NHMUK PV P13419	100	19
		NHMUK PV P13409, NHMUK PV P13408 (PT,CPT)	57	13
		NHMUK PV P13093	NA	17
		NHMUK PV P13416	NA	17
		NHMUK PV P53563	NA	21
		NHMUK PV P20313	92	19
		NHMUK PV P20313	NA	20
		NHMUK PV P50139	NA	26
		NHMUK PV P13410	NA	17
Styracopterus_fulcratus		NHMUK PV P61548A,B	59	10	13.4	Carboniferous	Visean		Holkerian (equiv to Tulian)			340	336	338	Tarras Waterfoot, River Esk, Eskdale, Dumfriesshire, Scotland	Calciferous Sandstone Series, Cementstone Group
		G.1984.67.64	NA	11
		G.1984.67.62	NA	13
		figure	NA	18
		figure	NA	15
Styloichthys_changae	taxon (chondrichthyan)		NA	NA		Devonian	Lochkovian	late Lochkovian				419	412.4	415.7	Xitun, Qujing, East Yunnan, China	Xitun Formation
Tanaocrossus_kalliokoskii	age		NA	NA		Triassic	Carnian					237	233.6	235.3	Dolores River Canyon, Locality A, nr. Bedrock, Montrose Country, Colorado, USA	upper portion of Chinle Formation
Tegeolepis_clarki		NHMUK PV P45312	NA	190	190	Devonian	Famennian	late/end Famennian		late expansa- early praesulcata conodont zones		363.4	360.1	361.75	Skinners Run, nr Brooklyn Heights, Ohio, USA	Cleveland Shale Member, Ohio Shale
Tetragonolepis_oldhami	age		NA	NA		Jurassic	Toarcian-Aalenian					184.2	170.9	177.55	Pranhita-Godavari Vally, Maharashtra, India	Kota Formation
Tetragonolepis_semicincta	age		NA	NA		Jurassic	Toarcian	lower Toarcian		Falciferum ammonoid zone (elegantulum, elegans, exaratum subzones); tenuicostratum ammonoid zone		184.2	179.9	182.05	South and Northwestern Germany	Posidonia Shales
Venusichthys_comptus	age		NA	NA		Triassic	Anisian		Pelsonian			243.4	244	243.7	Luoping, Yunnan, China	second (upper) member of Guanling Formation
Watsonulus_eugnathoides	age		NA	NA		Triassic	Induan-Olenekian		middle Dienerian to early Smithian			250.5	248.1	249.3	Ambibole Basin, NW Madagascar	NW: ‘Couches a Poissons et a Ammonites’ (‘Fish and Ammonite Beds’) of the Sakamena Group; SW: Middle Sakamena Formation
Wendyichthys_dicksoni		figure	NA	20	19.2	Carboniferous	Serpukhovian	late Serpukhovian	Namurian e2b = lower Arnsbergian			326	325	325.5	southwest of Becket, Fergus County, Montana	Bear Gulch Limestone member of the Heath Formation, Big Snowy Group
		figure	NA	18
		figure	NA	23
		figure	NA	17
		figure	NA	18
		figure	94	NA
		text max	108	NA
Woodichthys_bearsdeni		NHMUK PV P62374	NA	18	19	Carboniferous	Serpukhovian	early Serpukhovian				330.3	327	328.65	Manse Burn, Bearsden, nr Glasgow, Scotland	Hosie Limestone Facies, Shrimp Member, Manse Burn Formation
		figure	NA	20
		figure	64	NA
		text max (TL)	110	NA

### Sheet: taxonomy
TAXON NAME	SYNONYMS	DATA SOURCE	STANDARD LENGTH	JAW LENGTH	REFERENCES
Amphicentrum_granulosum	Chirodus granulosum	1894.73.472	119	18
	Cheirodus granulosum	1896.115.92	139	10
	Cheirodus granulosus	unreg	NaN	20
	Cheirodus granulosus	1894.73.500	NaN	30
	Cheirodus granulosus	1894.73.476	59	12
	Amphicentrum granulosum	1987.7.134iv	NaN	29
Trawdenia_planti	Mesopoma (Rhadinichthys) planti	P8500		7	in Coates 1999 - M. planti; Coates and Tietjen 2018 - T. planti
	Rhadinichthys planti	P57019		7	Coates and Tietjen 2018 - T. planti
	Rhadinichthys planti	P75917 (rereg from P8501)		8	in Coates 1999 - M. planti [nb he only mentions P8501B and E, but these don't correspond with any labels on the specimens]; Coates and Tietjen 2018 - T. planti
	Rhadinichthys planti	P75916 (rereg from P8501)		7	in Coates 1999 - M. planti [nb he only mentions P8501B and E, but these don't correspond with any labels on the specimens]; Coates and Tietjen 2018 - T. planti
	Rhadinichthys planti	P75918 (rereg from P8501)		7	in Coates 1999 - M. planti [nb he only mentions P8501B and E, but these don't correspond with any labels on the specimens]; Coates and Tietjen 2018 - T. planti

### Sheet: jaw and body length correlation
Aesopichthys_erinaceus		figure	67	9
Amphicentrum_granulosum		NHMUK PV P8022	83	15	14.4
		NHMUK PV P1608A	92	17
		G.1894.73.472	119	18
		G.1896.115.92	139	10
		G.1894.73.476	59	12
Beagiascus_pulcherrimus		figure	74	16	16
Cheirolepis_canadensis		NHMUK PV P6815	270	45	42
		G.1897.51.219	188	39
Cheirolepis_trailli		NHMUK PV P66863	262	54	41
		NHMUK PV P47976	204	32
		NHMUK PV P60507	224	38
		NHMUK PV P4051A	247	56
		unregistered specimen, NHM	240	32
		NHMUK PV OR37384	220	47
		NHMUK PV P4345a and b	135	32
		NHMUK PV P4315a	155	30
		NHMUK PV P4050	162	40
		NHMUK PV P4049	256	50
		NHMUK PV P4052	202	43
		NHMUK PV OR22867	101	29
		G.1859.33.1079	155	33
		G.1892.8.60	193	49
		G.1898.120.83	164	41
		G.1973.12.163	246	50
Cosmoptychius_striatus		NHMUK PV P11571	170	40	42.2
		NHMUK PV P60942A,B	210	44
		NHMUK PV P11571	155	36
		NHMUK PV P60499a	195	45
		G.1926.57.22	184	46
Discoserra_pectinodon		figure	44	9	9
Gogosardina_coatesi		figure	90	18	18
Kalops_monophyrum		figure	90	17	17.5
		figure	93	18
Kentuckia_hlavini		NHMUK PV P63383	110	20	20
Lambeia_pectinata		figure	200	46	46
Limnomis_delayni		figure	50	8	8
Melanecta_anneae		figure	41	13	7.5
		figure	10	2
Mimipiscis_bartrami		figure	95	19	17.5
		figure	81	16
Moythomasia_durgaringa		figure	167	33	28
		figure	135	23
Moythomasia_lineata		figure	45	10	10.5
		figure	46	11
Moythomasia_nitida		NHMUK PV P48496	45	11	10
		NHMUK PV P48488-9	41	9
Platysomus_superbus		NHMUK PV P4060	117	23	20.6667
		G.1996.32.1	75	15
		figure	150	24
Stegotrachelus_finlayi		NHMUK PV P13407	81	14	16.25
		NHMUK PV P13419	100	19
		NHMUK PV P13409, NHMUK PV P13408 (PT,CPT)	57	13
		NHMUK PV P20313	92	19
Styracopterus_fulcratus		NHMUK PV P61548A,B	59	10	10
		R Squared:	0.867637
